# Acute Paternal Immune Activation Shapes Embryonic Development and Protects Offspring from Viral Infection

**DOI:** 10.64898/2026.03.06.710215

**Authors:** Taylor Miller-Ensminger, Ariana D. Campbell, Elizabeth A. Kennedy, Madeline N. Lamonica, Cecelia N. Murphy, Grace S. Lee, Mia Weller, Montserrat C. Arreguin, Madeline S. Merlino, Seble G. Negatu, Peter Hewins, Colin C. Conine, Kellie A. Jurado

**Author notes:** These authors contributed equally (Ariana D. Campbell, Elizabeth A. Kennedy, Madeline N. Lamonica).

## Abstract

The evolutionary arms race between host and pathogen is traditionally framed as a multigenerational paradigm, where beneficial host immune adaptations accrue in a population over time through DNA sequence variation. If pathogens exposure alters epigenetic information inherited by offspring through paternal gametes, advantageous immune traits could emerge within a single generation. We show that acute paternal immune activation (PIA) induces immune signaling in the male reproductive tract and remodels the sperm small RNA profile. Using IVF, we show that altered sperm small RNAs from immune-activated males reprograms gene expression in preimplantation embryos, eliciting sex-specific transcriptional responses. This transcriptional program is reflected in a striking inherited phenotype, as male offspring sired by PIA males exhibit enhanced survival following lethal viral challenge. These findings identify sperm small RNAs as a molecular mechanism that links PIA to embryonic development and offspring immunity, providing a comprehensive framework for how PIA shapes inherited pathogen protection.
