## Supplemental Table 1 for "Acute Paternal Immune Activation Shapes Embryonic Development and Protects Offspring from Viral Infection"

### Sheet: ZIKVSigSmall
id	log2FC minus r zika
Mir1903_seq	1.60908
Mir3473e_seq	1.44802
Mir5119_seq	1.31176
Mir3473c_seq	1.18524
chr14.trna364-GluTTC	1.10809
Mir676_seq	1.09306
chr1.trna1555-GluTTC	1.07505
Mir3470b_seq	1.03069
Mir1934_seq	1.0096
Mir346_seq	0.99262
Mir8101_seq	0.988929
chrX.trna643-LysCTT	0.982874
Mir5103_seq	0.978916
chr7.trna339-GluTTC	0.96018
Mir709_seq	0.952698
chr14.trna352-GluTTC	0.939727
Mir431_seq	0.931365
Mira_seq	0.92505
chr13.trna95-ValAAC	0.918361
Mir5108_seq	0.904579
chr13.trna105-GluTTC	0.896422
chr9.trna961-GluTTC	0.895095
Mir532_seq	0.864726
Mir1940_seq	0.835379
Mir150_seq	0.832013
Mir143hg_seq	0.81576
Mir3473d_seq	0.81026
chr13.trna964-LeuCAG	0.808969
Mir6981_seq	0.807402
Mir1931_seq	0.806544
Mir1895_seq	0.802799
chr1.trna717-HisATG	0.746145
chr6.trna1026-CysGCA	0.745623
Mir133a-2_seq	0.728044
chr1.trna703-LeuCAG	0.719082
Mir7682_seq	0.712971
Mir22hg_seq	0.708641
Mir1946a_seq	0.698008
chr3.trna628-ArgTCT	0.69204
Mir136_seq	0.686582
chr1.trna701-LeuCAG	0.684825
Mir3963_seq	0.681556
chr11.trna1818-ArgTCT	0.68061
Mir134_seq	0.678949
chr17.trna391-ValCAC	0.673451
chr1.trna1001-LeuCAG	0.671129
chr11.trna372-ProTGG	0.661553
chr13.trna971-TyrGTA	0.658418
Mir92-1_seq	0.655968
Mir17hg_seq	0.652943
chr3.trna754-GluTTC	0.646903
chr3.trna286-GluTTC	0.646813
chr5.trna109-TyrGTA	0.640756
Mir295_seq	0.631622
Mir5106_seq	0.624857
Mir300_seq	0.620391
chr1.trna705-LeuCAG	0.612016
chr13.trna102-AlaAGC	0.609958
Mir293_seq	0.605759
Mir423_seq	0.602284
chr11.trna208-ValAAC	0.597924
Mir434_seq	0.593444
chr13.trna974-ValAAC	0.583732
chr10.trna989-AlaAGC	-0.590916
Mir222_seq	-0.591026
chr1.trna708-GlyTCC	-0.595163
Mirlet7f-2_seq	-0.59974
Mir449a_seq	-0.600402
Mir874_seq	-0.601988
Mir26a-2_seq	-0.602344
Mir26a-1_seq	-0.603542
Mir98_seq	-0.603822
Mir872_seq	-0.610335
Mir369_seq	-0.613315
Mirlet7a-1_seq	-0.615315
chr1.trna1009-GlyTCC	-0.620558
Mir7242_seq	-0.620911
Mir467a-1_seq	-0.624052
Mirlet7a-2_seq	-0.629945
Mir15a_seq	-0.631934
Mirlet7f-1_seq	-0.633793
chr3.trna746-GlyTCC	-0.651955
chr11.trna1824-GlyTCC	-0.656591
Mir30c-2_seq	-0.656762
Mir191_seq	-0.658576
Mir467d_seq	-0.659594
Mir467a-2_seq	-0.660184
Mir99a_seq	-0.664478
Mir187_seq	-0.665015
Mir467a-4_seq	-0.672115
Mir23b_seq	-0.687634
Mir32_seq	-0.689604
Mir467a-8_seq	-0.695356
Mir190b_seq	-0.698326
chr1.trna1012-GlyTCC	-0.700655
Mir205_seq	-0.719419
Mir350_seq	-0.722811
chr1.trna1006-GlyTCC	-0.730551
Mirlet7c-2_seq	-0.752282
Mir883a_seq	-0.753093
Mir195a_seq	-0.754467
chr1.trna1003-GlyTCC	-0.758243
Mir30c-1_seq	-0.763112
Mirlet7c-1_seq	-0.766345
Mir28b_seq	-0.767337
Mir672_seq	-0.767702
Mir471_seq	-0.776923
Mir16-1_seq	-0.814365
Mir16-2_seq	-0.81526
chr10.trna895-LysTTT	-0.829741
chr1.trna791-SerGCT	-0.832662
Mir467a-9_seq	-0.842425
Mir708_seq	-0.849483
Mir221_seq	-0.864345
Mir30b_seq	-0.884384
Mir429_seq	-0.890347
Mir451b_seq	-0.901964
chr17.trna112-GlyCCC	-0.912125
Mir883b_seq	-0.912444
Mir17_seq	-0.918619
Mir141_seq	-0.924658
Mir96_seq	-0.925801
chr6.trna317-GlyCCC	-0.937143
Mir202_seq	-0.949814
Mir669a-3_seq	-0.976862
Mirlet7d_seq	-1.04112
Mirlet7b_seq	-1.04263
Mir669a-2_seq	-1.051
chr19.trna713-SerGCT	-1.08494
Mir200b_seq	-1.09471
Mir374b_seq	-1.12057
Mirlet7g_seq	-1.12547
Mir183_seq	-1.1505
Mir15b_seq	-1.16133
chr13.trna988-SerGCT	-1.16797
Mir7-1_seq	-1.19537
Mir34a_seq	-1.20051
Mir200c_seq	-1.20226
Mir26b_seq	-1.2178
chr11.trna1821-SerGCT	-1.22456
Mir200a_seq	-1.25139
chr13.trna115-SerGCT	-1.26095
chr2.trna1509-SerGCT	-1.27948
chr13.trna982-SerGCT	-1.30818
Mir20a_seq	-1.32213
Mir7-2_seq	-1.70931
Mir292_seq	-2.79522
Mir6365_seq	-3.44433

### Sheet: PolySigSmall
id	log2FC minus r Poly sperm
Mir758_seq	3.26515
Mir294_seq	2.80444
Mir155_seq	2.63673
Mir291a_seq	2.62921
Mir298_seq	2.52157
Mir295_seq	2.49441
Mir363_seq	2.417
Mir292b_seq	2.38843
Mir293_seq	2.38614
Mir292_seq	2.34238
Mir302d_seq	2.18126
Mir291b_seq	2.17198
Mir323_seq	1.99334
Mir380_seq	1.68188
Mir3473g_seq	1.68144
Mir92b_seq	1.65877
Mir2137_seq	1.61582
Mir341_seq	1.60059
Mir302b_seq	1.58204
Mir302a_seq	1.56973
Mir543_seq	1.5469
Mir290a_seq	1.50583
Mir409_seq	1.45674
chr6.trna182-CysGCA	1.4038
Mir433_seq	1.37631
Mir673_seq	1.3655
Mir7068_seq	1.32387
Mir300_seq	1.32091
Mir150_seq	1.31854
chr13.trna977-ValAAC	1.31666
Mir541_seq	1.29919
chr13.trna961-ArgTCG	1.28848
Mir485_seq	1.27409
Mir487b_seq	1.25988
Mir666_seq	1.22076
chr13.trna95-ValAAC	1.18566
Mir18b_seq	1.16511
chr11.trna205-GlyACC	1.16031
Mir540_seq	1.15806
Mir1983_seq	1.15757
Mir6981_seq	1.14797
chr19.trna640-LeuTAA	1.14728
chr13.trna974-ValAAC	1.14052
chr13.trna93-ValAAC	1.08943
chr3.trna754-GluTTC	1.08522
chr13.trna97-ValCAC	1.08068
Mir434_seq	1.0439
Mir212_seq	1.0391
Mir211_seq	1.03209
Mir3057_seq	1.00861
Mir6957_seq	1.00814
Mir431_seq	1.00712
chr13.trna63-LeuAAG	1.00351
Mir381_seq	0.989693
Mir92-2_seq	0.98707
chr1.trna710-ValCAC	0.970056
chr3.trna284-ValCAC	0.970054
chr3.trna48-ValAAC	0.968498
chr11.trna208-ValAAC	0.966815
chr6.trna180-CysGCA	0.966748
chr13.trna91-ValCAC	0.95836
chr11.trna204-ValCAC	0.953453
chr17.trna391-ValCAC	0.951845
Mir134_seq	0.949032
chr13.trna966-ValCAC	0.937849
Mirlet7bhg_seq	0.924511
chr3.trna752-GlyCCC	0.906517
Mir484_seq	0.898435
Mira_seq	0.897647
Mir1931_seq	0.885651
chr3.trna287-GlyCCC	0.884884
Mir22hg_seq	0.882295
Mir450b_seq	0.873661
chr5.trna1610-AspGTC	0.871838
chr3.trna755-GlyCCC	0.859447
chr6.trna1031-CysGCA	0.845013
chr5.trna1317-AspGTC	0.844265
Mir346_seq	0.842282
chr13.trna1004-SerGCT	0.841447
chr9.trna592-CysGCA	0.835582
Mir672_seq	0.831981
chr13.trna115-SerGCT	0.828048
chr10.trna861-AspGTC	0.827013
chr4.trna67-GlyCCC	0.823384
chr1.trna1002-AspGTC	0.823159
Mir3470b_seq	0.817621
Mir351_seq	0.815069
Mir451a_seq	0.812901
chr6.trna1020-CysGCA	0.811774
chr10.trna1105-SerTGA	0.810862
chr6.trna1024-CysGCA	0.807464
chr11.trna69-AspGTC	0.806932
chr6.trna1030-CysGCA	0.803089
chr7.trna561-LeuAAG	0.80296
chr14.trna462-PheGAA	0.802835
chr2.trna1509-SerGCT	0.801553
Mir144_seq	0.799206
chr13.trna991-AspGTC	0.794869
chr5.trna109-TyrGTA	0.792408
Mir337_seq	0.783444
chr1.trna707-AspGTC	0.781697
Mir411_seq	0.77661
chr5.trna1315-AspGTC	0.776451
chr13.trna89-LysTTT	0.776347
chr13.trna986-ValAAC	0.773528
chr1.trna1013-AspGTC	0.770032
chr11.trna397-AspGTC	0.769767
pi-Fth1.1	0.767088
Mir19b-2_seq	0.764284
chr6.trna1017-CysGCA	0.743146
chr3.trna293-HisGTG	0.742862
Mir7234_seq	0.738872
chr6.trna1005-CysGCA	0.738825
chr1.trna1005-AspGTC	0.733554
chr1.trna1008-AspGTC	0.731949
chr6.trna10-ValCAC	0.72951
chr6.trna1019-CysGCA	0.72362
Mir17hg_seq	0.71563
Mir423_seq	0.710943
Mir19b-1_seq	0.709569
chr13.trna984-SerCGA	0.709269
chr13.trna993-AspGTC	0.708791
chr11.trna372-ProTGG	0.705849
Mir92-1_seq	0.698638
chr6.trna1022-CysGCA	0.695735
chr14.trna709-LeuTAG	0.693425
chr6.trna1010-CysGCA	0.693055
Mir5106_seq	0.677406
chr13.trna87-GlnCTG	0.661842
Mir7218_seq	0.658197
Mir297b_seq	0.656304
chr6.trna1012-CysGCA	0.655941
Mir182_seq	0.655884
Mir370_seq	0.649108
chr10.trna698-SerCGA	0.648407
Mir369_seq	0.645134
chr13.trna84-AspGTC	0.642079
chr13.trna85-LeuCAA	0.640728
chr13.trna992-SerAGA	0.63678
Mir7682_seq	0.636709
chr14.trna189-LeuAAG	0.633251
chr11.trna550-ThrCGT	0.632421
chr13.trna982-SerGCT	0.614366
chr1.trna701-LeuCAG	0.610709
chr13.trna988-SerGCT	0.606311
chr3.trna286-GluTTC	0.604476
chr6.trna172-CysGCA	0.604208
Mir362_seq	0.603733
chr12.trna892-GluCTC	0.601849
chr6.trna1027-CysGCA	0.601574
chr6.trna173-CysGCA	0.599624
chr13.trna112-SerTGA	0.597505
chr6.trna161-CysGCA	0.594243
chr3.trna745-GluCTC	0.593529
Mir320_seq	0.585493
chr1.trna705-LeuCAG	0.584942
chr7.trna339-GluTTC	0.580138
chr4.trna1308-GlyGCC	-0.583933
Mir29b-1_seq	-0.587552
Mir674_seq	-0.621104
Mir3089_seq	-0.622167
chrX.trna159-AlaAGC	-0.632343
Mir199a-1_seq	-0.638493
chrX.trna639-AlaCGC	-0.639537
Mir29c_seq	-0.640237
chr13.trna104-ThrAGT	-0.656644
chr11.trna1822-ThrAGT	-0.659171
chrX.trna369-AlaCGC	-0.676518
chr1.trna284-ProAGG	-0.687486
chr16.trna50-ThrCGT	-0.69017
chr1.trna583-IleTAT	-0.695522
Mir214_seq	-0.69736
Mir8094_seq	-0.702974
Mir31_seq	-0.704826
chr1.trna819-AsnGTT	-0.706723
Mir181b-2_seq	-0.712251
Mir6911_seq	-0.721117
Mir8119_seq	-0.724077
Mir152_seq	-0.731484
Mir547_seq	-0.749253
chr9.trna1100-AlaAGC	-0.793041
Mir5133_seq	-0.843672
chr7.trna158-IleTAT	-0.845825
Mir6413_seq	-0.857169
Mir205_seq	-0.864158
Mir145a_seq	-0.870483
Mir181b-1_seq	-0.883705
chrM.trna1-LeuTAA	-0.898598
Mir692-1_seq	-0.956385
Mir133a-2_seq	-0.96206
Mir133a-1_seq	-0.993519
Mir511_seq	-1.00218
Mir3066_seq	-1.02028
Mir218-1_seq	-1.03384
Mir3084-2_seq	-1.09056
chr7.trna1217-ThrAGT	-1.12018
Mir6340_seq	-1.15976
chrX.trna640-AlaCGC	-1.16253
Mir124a-1_seq	-1.21383
Mir6516_seq	-1.22932
chrX.trna373-AlaCGC	-1.24843
chr11.trna395-ThrAGT	-1.25029
chrX.trna636-AlaCGC	-1.42857
Mir190a_seq	-1.47196
chr13.trna102-AlaAGC	-2.27083
chr19.trna8-AlaAGC	-2.56311
