## Supplemental Table 3 for "Acute Paternal Immune Activation Shapes Embryonic Development and Protects Offspring from Viral Infection"

### Sheet: SharedUpRegGenes
	TestisAndCaput	CaputAndCorpus	CorpusAndCauda	AllTissues
1	H2-K1	I830012O16Rik	I830012O16Rik	Lgals9
2	Lgals9	Xaf1	Xaf1	Ly6c1
3	Cd97	Timp1	Tmsb10	Irf7
4	Ly6e	Ly6c2	Timp1	Ly6a
5	Ly6c1	Ifitm1	Ly6c2	Shisa5
6	Irf7	Zbp1	Ifitm1	Serpina3n
7	Ly6a	Cfb	Zbp1	B2m
8	Shisa5	H2-Q4	Cfb	C3
9	C1qa	Lgals9	H2-Q4	Fcer1g
10	C1qc	Tap1	Lgals9	H2-D1
11	Serpina3n	Ly6e	Upp1	H2-T23
12	B2m	Phf11b	Phf11b	Lgals3bp
13	C1qb	Ifih1	Ifih1	C2
14	C3	Ms4a6c	Ms4a6c	Wisp2
15	Fcer1g	Hck	Apol9b	Ifitm3
16	H2-D1	H2-Q7	Mndal	Ifi27
17	H2-T23	Stat1	Hck	Bst2
18	Mpeg1	Ly6c1	H2-Q7
19	Lgals3bp	Irf7	Stat1
20	Lgmn	Ly6a	Ly6c1
21	C2	Ifi27l2a	Irf7
22	Wisp2	Shisa5	Ctss
23	C1ra	Gbp3	Ly6a
24	Ifitm3	Slfn4	Ifi47
25	Ifi27	Bcl2a1b	Ifi27l2a
26	Lrg1	Cfi	Shisa5
27	Bst2	Chil1	Gbp3
28		Dnase1l3	Ddx60
29		Ifit1	Slfn4
30		Lag3	Plin2
31		Lcat	Bcl2a1b
32		Cxcl9	Dnase1l3
33		Trim30a	Ifit1
34		Serpina3n	Ifit2
35		B2m	Lag3
36		C3	Lcat
37		Fcer1g	Cxcl9
38		H2-D1	Trim30a
39		H2-T22	Serpina3g
40		H2-T23	Serpina3n
41		H2-T9	B2m
42		Ifit3	C3
43		Il18bp	Chil3
44		Psmb8	Fcer1g
45		Lst1	Gbp2
46		Lgals3bp	H2-D1
47		Saa3	H2-T22
48		Ccl12	H2-T23
49		Ccl2	H2-T9
50		Ccl9	Ifit3
51		Slfn2	Il18bp
52		Oas1g	Psmb8
53		Oasl2	Lst1
54		Ccl19	Mmp7
55		Usp18	Msn
56		C2	Mx1
57		Psmb9	Lgals3bp
58		Psmb10	Saa3
59		Ccl4	Ccl12
60		Ccl5	Ccl2
61		Ccl7	Ccl9
62		H2-M3	Slfn2
63		Isg15	Oas1g
64		Wisp2	Oasl2
65		Cxcl13	Ccl19
66		Ube2l6	Usp18
67		Cxcl10	C2
68		Rsad2	Psmb9
69		Ctsz	Psmb10
70		Slc15a3	Ccl4
71		H2-Q8	Ccl5
72		Tor3a	Ccl7
73		Cxcl16	H2-M3
74		Rtp4	Isg15
75		Uba7	Wisp2
76		Ifitm3	Cxcl13
77		Ifi27	Spib
78		Ms4a4c	Ube2l6
79		Dhx58	Cmpk2
80		Sp110	Cxcl10
81		Ifi44	Rsad2
82		Pla1a	Ctsz
83		Fcgr4	Slc15a3
84		Oasl1	H2-Q8
85		Oas1a	Tor3a
86		Oas3	Cxcl16
87		Oas2	Rtp4
88		Parp12	Uba7
89		Bst2	Ifitm3
90		Phf11d	Ms4a4d
91		H2-Q5	Herc6
92		AW112010	Ifi27
93			Ms4a6d
94			Rarres2
95			Ms4a4c
96			Dhx58
97			Sp110
98			Trim34a
99			Ifi44
100			Pla1a
101			Fcgr4
102			Oasl1
103			Oas1a
104			Oas3
105			Oas2
106			Plekha4
107			Ifi205
108			Gbp9
109			Parp12
110			Gbp6
111			Bst2
112			Phf11d
113			Clec4a1
114			H2-Q5
115			AW112010

### Sheet: SharedDownRegGenes
	TestisAndCaput	CaputAndCorpus	CorpusAndCauda	AllTissues
1	Hba-a2	Hba-a2	Penk	Hba-a2
2	Hbb-bs	Ltbp4	Hba-a2	Hbb-bs
3	Cyp17a1	Hbb-bs	Plin1
4	Tmco5	Hbb-bt	Ltbp4
5		Gpc3	Col6a5
6		Retnla	Hbb-bs
7		Tnxb	Clec10a
8			Gsn
9			Nnat
10			Cidec
11			Car3
12			Fcna
13			H2-Aa
14			H2-Eb1
15			Timp2
16			Clec3b
17			Gpc3
18			Retnla
19			Cyp2e1
20			Cd209f
21			Trf
22			Col6a2
23			H2-Ab1
