## Supplemental Table 5 for "Acute Paternal Immune Activation Shapes Embryonic Development and Protects Offspring from Viral Infection"

### Sheet: 4CellUp
gene	geneID	baseMean	log2FoldChange	lfcSE	stat	pvalue
Ganc	NM_172672	7.05299	3.98495	1.33218	2.99131	0.00277783
Trim14	NM_029077	11.1744	3.73087	1.22085	3.05596	0.0022434
Elovl2	NM_019423	11.8184	3.34299	1.08534	3.08013	0.0020691
Tead1	NM_001166584,NM_001166585,NM_009346	12.218	3.05581	0.847213	3.60689	0.000309888
Mettl22	NM_146247	16.5547	2.91893	0.940264	3.10438	0.00190682
Ccng1	NM_009831	46.31	2.54703	0.799755	3.18476	0.00144872
Zfp597	NM_001033159	34.1054	2.46577	0.706932	3.48799	0.000486661
Rab22a	NM_024436	13.8599	2.40203	0.855369	2.80818	0.0049823
Slc25a40	NM_001289595,NM_001289596,NM_178766	13.0738	2.27791	0.814641	2.79621	0.00517061
Zfand1	NM_025512	25.3628	2.235	0.771613	2.89653	0.00377312
Gm14305	NM_001099327	15.1854	2.18925	0.792074	2.76395	0.00571071
Usp40	NM_001033291,NM_001198573	26.3703	2.17739	0.834061	2.61059	0.00903854
Gm14326	NM_001190302,NM_001282028	14.9301	2.04567	0.777102	2.63244	0.00847749
G6pc3	NM_175935	51.8487	1.71854	0.617784	2.78178	0.00540617
Cwf19l2	NM_027545	20.587	1.67502	0.555777	3.01383	0.0025797
Etfdh	NM_025794	52.6247	1.65184	0.584364	2.82673	0.00470254
Top3b	NM_011624	50.205	1.64362	0.515319	3.18952	0.00142508
Vcl	NM_009502	52.014	1.59645	0.534935	2.98438	0.00284151
Allc	NM_053156	34.1189	1.57114	0.543215	2.89229	0.0038244
Tc2n	NM_001082976,NM_001286364,NM_028924	97.8271	1.5682	0.469404	3.34083	0.000835282
Pcyox1	NM_025823	34.5113	1.53689	0.590151	2.60424	0.00920787
Ormdl1	NM_145517	56.1229	1.49868	0.553306	2.70859	0.0067569
Stard3nl	NM_024270	24.8387	1.48965	0.55672	2.67576	0.00745611
Idi1	NM_145360	140.879	1.46487	0.376346	3.89236	9.92732678338634e-05
Tdrp	NM_173744	40.587	1.43503	0.523586	2.74078	0.00612938
Herc1	NM_145617	57.4999	1.43092	0.495878	2.88562	0.00390643
Gm13154	NM_001014397	167.984	1.41879	0.392228	3.61724	0.000297758
Fkbp9	NM_012056	51.6489	1.36944	0.522463	2.62112	0.00876421
Sec22a	NM_133704	53.6067	1.33775	0.513299	2.60618	0.00915584
Idh1	NM_001111320,NM_010497	243.135	1.29974	0.501882	2.58974	0.00960494
Cenpk	NM_021790,NM_181061,NR_075088	95.1434	1.26655	0.407632	3.10709	0.00188938
Mkln1	NM_013791	159.158	1.24418	0.356508	3.4899	0.000483197
Zfp97	NM_011765	455.634	1.17219	0.418604	2.80022	0.00510671
Zfp874a	NM_177712	336.713	1.13972	0.39218	2.90611	0.00365957
Gm13212	NM_001205101	260.649	1.13339	0.370831	3.05636	0.0022404
Cutc	NM_001113562,NM_025530	95.2059	1.07432	0.299729	3.5843	0.000337983
Siah1a	NM_009172	213.395	1.04578	0.378959	2.75962	0.00578693
Arl8b	NM_026011	1176.52	1.04241	0.251056	4.15209	3.2945257817285e-05
Slco4c1	NM_172658	778.674	1.02471	0.275315	3.72196	0.000197681
Dhx36	NM_028136	94.362	1.01733	0.391595	2.59791	0.00937937
Rnf138	NM_001303005,NM_001303011,NM_019706,NM_207623	109.921	1.01701	0.384904	2.64223	0.00823609
Net1	NM_001047159,NM_019671	119.168	1.00929	0.33471	3.01541	0.00256629
Zfp51	NM_009558	523.564	0.995671	0.346528	2.87328	0.00406238
Rpl22l1	NM_026517	57.7459	0.976386	0.333283	2.9296	0.00339398
Yy1	NM_009537	136.83	0.931948	0.340457	2.73734	0.00619378
Uqcrb	NM_026219	430.417	0.91986	0.336115	2.73674	0.00620511
Psmg2	NM_134138	170.889	0.884974	0.226214	3.91211	9.14947344424464e-05
Slc35a3	NM_144902	206.263	0.882883	0.325748	2.71032	0.0067218
Arhgef1	NM_001130150,NM_001130151,NM_001130152,NM_001130153,NM_008488	79.431	0.863225	0.306305	2.81819	0.00482955
Rfc4	NM_145480	164.993	0.861516	0.328145	2.62541	0.00865445
Pfas	NM_001159519	409.996	0.853678	0.243184	3.51042	0.000447403
Anapc10	NM_026904	1021.73	0.841435	0.298494	2.81893	0.00481839
Tvp23b	NM_026210	81.4801	0.827226	0.311359	2.65682	0.00788807
Capza2	NM_007604	673.776	0.8162	0.29136	2.80134	0.00508905
Rtn4	NM_024226,NM_194051,NM_194052,NM_194053,NM_194054	677.922	0.80073	0.24933	3.21152	0.00132035
Prpf39	NM_177806	466.594	0.799358	0.297851	2.68375	0.00728014
Polr2k	NM_001039368,NM_023127	431.98	0.792668	0.287105	2.7609	0.00576425
Tomm70a	NM_138599	903.943	0.77253	0.233826	3.30387	0.000953604
Myo9a	NM_173018	330.857	0.771056	0.254489	3.02982	0.00244702
Trappc13	NM_001093759,NM_001093760,NM_025879,NR_003546	338.81	0.76414	0.291145	2.6246	0.00867501
Smchd1	NM_028887	235.953	0.755287	0.283744	2.66186	0.007771
Mrpl13	NM_026759	66.5432	0.749916	0.252168	2.97387	0.00294068
Mreg	NM_001005423	169.372	0.745701	0.278358	2.67892	0.0073859
Acer2	NM_001290541,NM_001290543,NM_139306	112.874	0.739662	0.276729	2.67288	0.00752041
Anapc4	NM_024213	189.246	0.731828	0.232122	3.15278	0.00161726
Wee1	NM_009516	151.26	0.731558	0.280841	2.60488	0.00919056
Dhx40	NM_026191	334.979	0.731174	0.225741	3.23899	0.00119954
Eif3e	NM_008388	1116.85	0.728761	0.22514	3.23692	0.00120825
Rbm12	NM_029397,NM_170598	235.083	0.727229	0.281353	2.58475	0.0097449
Ppp6c	NM_024209	433.814	0.72451	0.208546	3.47411	0.000512554
Sar1b	NM_025535	507.052	0.722521	0.214502	3.36836	0.000756166
Sgk3	NM_001037759,NM_133220,NM_177547	572.52	0.696498	0.251006	2.77482	0.00552316
Snx16	NM_001127191,NM_029068	315.672	0.693206	0.24902	2.78374	0.00537365
Tmem254a	NM_025311,NM_025311_chr14:26063050_26067003,NM_025311_chr14:26202666_26206619,NM_026679,NM_026679_chr14:26063050_26067425,NM_026679_chr14:26202666_26207041	141.968	0.684633	0.233935	2.92659	0.003427
Mterf3	NM_025547	190.352	0.670462	0.209884	3.19444	0.00140102
Ublcp1	NM_024475	168.444	0.651038	0.238822	2.72604	0.00641001
Cul5	NM_001161618,NM_027807	1775.45	0.649875	0.238065	2.72982	0.00633696
Smc2	NM_001301412,NM_008017	190.937	0.648905	0.248334	2.61303	0.00897432
Cops2	NM_001285507,NM_001285512,NM_001285513,NM_009939	414.348	0.639817	0.247054	2.58979	0.00960355
Rfk	NM_019437	421.052	0.619667	0.237193	2.6125	0.00898819
Cdc14b	NM_001122989,NM_172587	559.448	0.617916	0.238412	2.5918	0.00954763
Nacc2	NM_001037098,NM_026495	180.744	0.617299	0.222153	2.77871	0.0054575
Gfm1	NM_138591	251.808	0.613303	0.172335	3.55878	0.000372575
Mtch2	NM_019758	613.404	0.613177	0.178108	3.44272	0.000575897

### Sheet: 4CellDown
gene	geneID	baseMean	log2FoldChange	lfcSE	stat	pvalue
2310011J03Rik	NM_025521	304.363	-0.590505	0.208676	-2.82977	0.00465811
Hnrnpm	NM_001109913,NM_029804	1119.05	-0.590586	0.186744	-3.16255	0.00156394
Rab20	NM_011227	879.136	-0.593368	0.203123	-2.92123	0.00348657
Ift20	NM_018854	123.825	-0.595646	0.227864	-2.61404	0.00894783
Ccnf	NM_007634	740.387	-0.600325	0.199028	-3.01628	0.00255895
Uck2	NM_030724	410.908	-0.602286	0.223962	-2.68923	0.00716163
Rrp9	NM_145620	961.094	-0.60869	0.200782	-3.0316	0.00243263
Bop1	NM_013481	655.321	-0.628968	0.198187	-3.17361	0.00150558
Kif3c	NM_008445	355.165	-0.631533	0.215499	-2.93057	0.00338344
Polr3h	NM_030229	315.314	-0.643862	0.207285	-3.10618	0.00189524
Itpkc	NM_181593	146.296	-0.673038	0.239051	-2.81546	0.00487081
Ddx54	NM_028041	1134.96	-0.679607	0.210473	-3.22896	0.00124243
Arrdc1	NM_001162485,NM_178408,NR_027876	497.192	-0.711415	0.205133	-3.46806	0.000524225
Adrbk1	NM_001290818,NM_130863	152.366	-0.712673	0.247803	-2.87597	0.00402793
Siah1b	NM_009173	271.958	-0.713396	0.267636	-2.66555	0.00768626
Apitd1	NM_027263	238.98	-0.71927	0.224971	-3.19718	0.0013878
Gla	NM_013463	330.932	-0.75212	0.230736	-3.25966	0.00111547
Ntmt1	NM_170592	773.884	-0.758802	0.246505	-3.07825	0.00208222
Gins3	NM_030198	345.478	-0.762659	0.221315	-3.44604	0.000568869
Ubtd1	NM_145500	355.096	-0.779605	0.232769	-3.34927	0.000810251
Fam168a	NM_178764	103.862	-0.785163	0.285307	-2.75199	0.00592347
Rbm10	NM_001167775,NM_001167776,NM_145627	414.094	-0.786019	0.211954	-3.70844	0.000208544
Cd164l2	NM_027152	83.1077	-0.805	0.298714	-2.69488	0.0070413
Bcl2l11	NM_001284410,NM_001291016,NM_009754,NM_207680,NM_207681	120.498	-0.810519	0.31258	-2.593	0.00951433
Eda	NM_001177937,NM_001177938,NM_001177939,NM_001177940,NM_001177941,NM_001177942,NM_001177943,NM_001177944,NM_010099	236.867	-0.819872	0.276713	-2.9629	0.00304756
Fbxl15	NM_133694	96.8924	-0.821936	0.307639	-2.67175	0.00754564
Nup54	NM_183392	155.97	-0.84257	0.280858	-2.99998	0.00269995
Gmeb1	NM_001122992,NM_020273	144.102	-0.855764	0.239512	-3.57295	0.000352985
Rsrp1	NM_023665	515.392	-0.866481	0.287776	-3.01096	0.00260425
Trub2	NM_001290495,NM_001290496,NM_145520,NR_110962	193.131	-0.892034	0.328919	-2.71202	0.0066875
Carhsp1	NM_025821	280.037	-0.892377	0.272613	-3.27342	0.00106255
Cwc25	NM_026186	171.87	-0.897822	0.263646	-3.4054	0.000660663
Pabpn1	NM_019402	531.472	-0.923383	0.292604	-3.15574	0.00160092
Zfp296	NM_022409	1157.51	-0.934182	0.253061	-3.69152	0.000222916
Fam212a	NM_026597	644.739	-0.948676	0.281094	-3.37494	0.000738306
Faim	NM_001122851,NM_011810	39.939	-0.952845	0.368151	-2.58819	0.0096481
2700038G22Rik	NR_045040,NR_045042	106.638	-0.966145	0.337882	-2.85941	0.00424423
Unc13c	NM_001081153	229.578	-0.972326	0.35726	-2.72162	0.00649637
Zfp707	NM_001081065	315.743	-0.976656	0.345993	-2.82277	0.00476114
Nudcd3	NM_173748	46.2097	-0.977224	0.362404	-2.69651	0.00700709
Scfd2	NM_001114660,NM_001286437,NM_178672	96.7975	-0.990158	0.330972	-2.99167	0.00277459
Rtn2	NM_001025364,NM_013648	142.339	-0.996561	0.287897	-3.46152	0.000537143
Clic4	NM_013885	212.716	-1.03342	0.37992	-2.7201	0.00652626
Slc16a10	NM_001114332,NM_028247	141.726	-1.06174	0.316509	-3.35454	0.000794969
Apom	NM_018816	70.8179	-1.07578	0.403519	-2.666	0.00767598
Dot1l	NM_199322	87.4167	-1.08574	0.387661	-2.80074	0.00509861
Pygo2	NM_001293763,NM_001293766,NM_001293767,NM_001293768,NM_026869	66.3969	-1.09446	0.412198	-2.65517	0.00792679
Gpatch2	NM_026367	46.2903	-1.14192	0.349954	-3.26307	0.00110213
Pi4k2a	NM_145501	83.6151	-1.1447	0.335258	-3.41437	0.000639299
Gripap1	NM_001290455,NM_207670	102.142	-1.1828	0.393429	-3.0064	0.00264363
Pkd1l2	NM_029686	36.4449	-1.18566	0.436765	-2.71464	0.00663485
Kdm8	NM_029842	94.2914	-1.20017	0.407048	-2.94847	0.00319356
Teddm1b	NM_001008426	64.5716	-1.26202	0.3427	-3.68257	0.000230898
Klhl24	NM_029436	101.347	-1.26645	0.467184	-2.71081	0.00671191
Foxr1	NM_001033469	61.569	-1.29566	0.394308	-3.28591	0.00101653
Ppp2r5d	NM_009358	132.359	-1.32334	0.47018	-2.81455	0.00488458
Gm5	NR_024513	49.9703	-1.33868	0.376159	-3.5588	0.000372557
Hps5	NM_001005247,NM_001005248,NM_001167864	43.7318	-1.34238	0.513247	-2.61547	0.00891054
Rab26os	NR_045289	7.91259	-1.34297	0.516834	-2.59846	0.00936439
Ptcra	NM_011195	19.2112	-1.37511	0.415527	-3.30931	0.000935252
Ccdc64b	NM_153784	42.3247	-1.42512	0.506344	-2.81453	0.0048848
Armc7	NM_177778	165.62	-1.48804	0.43956	-3.3853	0.000711009
Akap7	NM_018747	16.5185	-1.69831	0.651541	-2.6066	0.0091445
BC061195	NR_105038,NR_105038_chrX:93183226_93183944	66.5414	-1.7173	0.502695	-3.41618	0.000635054
AI662270	NR_015519	34.7153	-1.71795	0.528861	-3.2484	0.00116054
Socs1	NM_001271603,NM_009896	26.6959	-1.72443	0.442896	-3.89353	9.87978667695189e-05
Suco	NM_172645	39.6065	-1.81413	0.694716	-2.61132	0.00901927
Cabp1	NM_013879	24.1498	-1.90434	0.609973	-3.122	0.00179628
Obox3	NM_145707	16.5927	-2.14222	0.569718	-3.76014	0.000169818
Nlrc3	NM_001081280,NM_175547	18.9376	-2.22426	0.800514	-2.77854	0.00546035
Macrod2	NM_001013802,NM_028387	12.3003	-2.2952	0.856589	-2.67947	0.00737396
Oosp3	NM_001033283	15.1658	-2.30203	0.886472	-2.59684	0.00940845
Zfp677	NM_172486	60.2385	-2.59869	0.954819	-2.72165	0.00649565
Cacna1b	NM_001042528,NM_007579	30.1102	-3.08715	0.970277	-3.18172	0.00146404

### Sheet: MorulaUp
gene	geneID	baseMean	log2FoldChange	lfcSE	stat	pvalue
Asap2	NM_001004364,NM_001098168,NM_001135192	30.5327	0.694126	0.269334	2.57719	0.00996059
Itgb4	NM_001005608,NM_133663	57.9177	1.61481	0.443018	3.64502	0.000267374
Spata5l1	NM_001033256	52.9597	0.596794	0.219694	2.71648	0.00659799
Gm5891	NM_001034904,NM_001034904_chr7:23132622_23144480	51.5249	1.43993	0.529248	2.7207	0.0065143
Arnt	NM_001037737,NM_009709	122.785	0.731028	0.237248	3.08128	0.00206116
Myo1c	NM_001080774,NM_001080775,NM_008659	190.906	0.590889	0.202501	2.91796	0.00352326
Zbtb34	NM_001085507,NM_001276332	23.7004	0.998388	0.344532	2.89781	0.00375781
Tfe3	NM_001105196,NM_001105197,NM_001271489,NM_001271490,NM_001271491,NM_172472	67.5343	0.659105	0.245448	2.68532	0.00724612
Fam212b	NM_001163356,NM_175398	7.48962	1.73048	0.588149	2.94224	0.00325849
Dcun1d3	NM_001163703,NM_173408	104.353	0.675387	0.212434	3.17928	0.00147642
Rbmx	NM_001166623,NM_011252,NR_029425	333.144	0.789964	0.216978	3.64076	0.000271838
Sgms1	NM_001168525,NM_001168526,NM_144792	40.352	0.625672	0.240426	2.60235	0.00925885
Wbp1l	NM_001177812,NM_001177813,NM_146099	164.839	0.597994	0.186633	3.20411	0.0013548
Trim43c	NM_001177858	135.168	1.49883	0.425324	3.52398	0.000425124
Clec10a	NM_001204252,NM_010796	33.2218	0.876448	0.27657	3.16899	0.00152972
Hmgcs1	NM_001291439,NM_145942	353.557	0.613698	0.229602	2.67288	0.0075203
Cbl	NM_007619	73.4498	1.143	0.300163	3.80792	0.00014014
Sh2b3	NM_008507	88.086	0.827063	0.209921	3.93987	8.15256771007426e-05
F2r	NM_010169	13.8527	2.00282	0.723525	2.76814	0.00563778
Fdft1	NM_010191	583.907	0.625163	0.195968	3.19012	0.00142215
Gnpat	NM_010322	78.8081	0.643339	0.238156	2.70134	0.00690611
Slc6a4	NM_010484	10.974	1.96529	0.692279	2.83887	0.0045274
Il6ra	NM_010559	25.2425	1.26534	0.41074	3.08064	0.00206554
Slc27a3	NM_011988	42.3276	1.03926	0.400663	2.59386	0.00949062
Sertad1	NM_018820	48.2814	0.7333	0.268023	2.73596	0.00621989
Arid3b	NM_019689	54.2844	0.802914	0.298351	2.69117	0.00712015
Cyp51	NM_020010	99.7431	1.00525	0.277665	3.62037	0.00029418
Arl6ip5	NM_022992	10.2752	0.937793	0.355163	2.64046	0.00827941
Abhd6	NM_025341	182.187	0.905484	0.260988	3.46945	0.00052153
D10Wsu102e	NM_026579	110.292	0.595	0.184667	3.22201	0.00127293
Ipmk	NM_027184	34.6239	0.702967	0.265326	2.64944	0.00806245
Cep89	NM_028120	43.8526	0.686828	0.256473	2.67797	0.00740697
Ddit4	NM_029083	52.9663	0.941949	0.301948	3.11958	0.00181112
Sp6	NM_031183	25.3117	1.37035	0.499004	2.74617	0.00602951
Cep85	NM_144527	23.2171	0.942963	0.348696	2.70425	0.00684584
Mib1	NM_144860	11.8533	1.59193	0.564386	2.82064	0.00479284
Sesn2	NM_144907	322.292	0.806454	0.197086	4.09189	4.2788078189791e-05
Chtf8	NM_145412	86.7	0.594504	0.174291	3.41099	0.000647273
Zfp553	NM_146201	59.0063	0.643882	0.239416	2.68939	0.00715837
Aqp11	NM_175105	9.17043	1.6913	0.58604	2.88598	0.00390197
Wdr44	NM_175180	36.5311	1.9182	0.543061	3.53221	0.000412107
Edrf1	NM_178115	59.8096	0.715318	0.276178	2.59006	0.00959594
Gm9833	NR_045710	40.4379	0.654947	0.193193	3.39012	0.00069861

### Sheet: MorulaDown
gene	geneID	baseMean	log2FoldChange	lfcSE	stat	pvalue
A830080D01Rik	NM_001033472	106.98	-0.849906	0.2662	-3.19274	0.00140932
Aak1	NM_001040106,NM_177762	47.2845	-0.677819	0.256502	-2.64254	0.00822855
Acn9	NM_001077713	12.7428	-1.10691	0.356194	-3.1076	0.00188614
Apitd1	NM_027263	91.2106	-0.660079	0.178553	-3.69682	0.000218318
Arf6	NM_007481	56.9219	-0.732001	0.203305	-3.60052	0.000317587
Arl14ep	NM_001025102,NM_173750	62.3618	-0.696044	0.227985	-3.05303	0.00226542
Atxn1	NM_001199304,NM_001199305,NM_009124	53.4134	-1.14907	0.288087	-3.98863	6.64553095287593e-05
AW146154	NM_001033530	18.0027	-1.78177	0.613853	-2.90261	0.00370067
Btg1	NM_007569	162.353	-0.737456	0.284864	-2.5888	0.00963112
Carf	NM_001285463,NM_001285473,NM_139150,NR_104344	14.7037	-1.23512	0.441767	-2.79586	0.00517614
Cbx3	NM_007624	1744.5	-0.746356	0.289559	-2.57756	0.00995013
Ccsap	NM_028536	3.56013	-2.61023	0.923181	-2.82743	0.0046923
Clasp2	NM_001081960,NM_001114347,NM_001286599,NM_001286600,NM_001286601,NM_001286602,NM_001286603,NM_029633	120.942	-0.724533	0.215505	-3.36202	0.000773758
Ctbp2	NM_001170744,NM_009980	44.1798	-0.804249	0.285673	-2.81528	0.00487348
Dtwd1	NM_026981	32.2571	-0.75229	0.289611	-2.59759	0.00938811
Eif5a2	NM_177586	9.33345	-1.97628	0.605571	-3.2635	0.00110044
Enah	NM_001083120,NM_001083121,NM_008680,NM_010135	322.767	-0.838736	0.189449	-4.42724	9.54459617797745e-06
Frat1	NM_008043	120.713	-0.947865	0.290735	-3.26024	0.00111319
Glrb	NM_001281969,NM_010298	6.16323	-1.83572	0.687985	-2.66825	0.00762471
Gm17066	NR_040628	13.6525	-1.00012	0.372197	-2.68707	0.00720816
Gng5	NM_010318	233.873	-0.763007	0.257868	-2.95891	0.00308727
H2afy	NM_001159513,NM_001159514,NM_001159515,NM_012015	48.4522	-1.0407	0.297161	-3.50215	0.000461528
Hmga1	NM_001025427,NM_001039356,NM_001166535,NM_001166536,NM_001166537,NM_001166539,NM_001166540,NM_001166541,NM_001166542,NM_001166543,NM_001166544,NM_001166545,NM_001166546,NM_016660	48.2835	-0.793491	0.279389	-2.84009	0.00451004
Kdm6b	NM_001017426	316.93	-0.698521	0.232709	-3.00169	0.00268485
Kras	NM_021284	43.9099	-0.759844	0.253309	-2.99967	0.00270272
Lyrm4	NM_201358	122.823	-0.829264	0.281195	-2.94907	0.00318729
Magea2	NM_020016	29.2847	-2.82052	1.03985	-2.71244	0.00667907
Mgarp	NM_026358,NR_028121	193.822	-0.816329	0.291846	-2.79712	0.00515599
Mitd1	NM_026913	53.0622	-0.649541	0.214675	-3.0257	0.00248062
Msrb3	NM_177092	5.04842	-1.97722	0.692708	-2.85433	0.0043128
Ncs1	NM_019681	36.2139	-1.17037	0.346291	-3.37972	0.000725604
Notch2	NM_010928	21.764	-0.921453	0.317566	-2.90161	0.00371256
Otud4	NM_001081164,NM_001256033	59.2211	-0.619015	0.234585	-2.63877	0.00832083
Paip1	NM_001079849,NM_145457	153.744	-1.1666	0.239113	-4.87889	1.07E-06
Pcyox1l	NM_172832	10.3134	-1.37388	0.453203	-3.03149	0.00243352
Pdzd8	NM_001033222	76.9738	-0.623842	0.226398	-2.75551	0.00586003
Pfas	NM_001159519	340.134	-0.650057	0.178581	-3.64011	0.000272517
Phactr2	NM_001033257,NM_001195065,NM_001195066,NM_001195096	10.1971	-1.70681	0.62706	-2.72192	0.0064903
Pibf1	NM_029320	33.033	-0.771652	0.242276	-3.18501	0.00144749
Pms1	NM_153556	25.4953	-0.842832	0.298723	-2.82145	0.00478074
Pnrc2	NM_026383	85.6066	-0.787167	0.290877	-2.70618	0.0068062
Ptbp2	NM_019550	8.52284	-1.69085	0.553203	-3.05648	0.00223955
Qk	NM_001159516,NM_001159517,NM_021881	445.628	-0.780188	0.241885	-3.22545	0.00125776
Rbm26	NM_134077	212	-1.23905	0.299965	-4.13064	3.61761583004607e-05
Rbm45	NM_153405	17.4567	-1.04986	0.362827	-2.89356	0.00380906
Rnf17	NM_001033043	65.8008	-0.622163	0.239682	-2.59578	0.00943761
Rrnad1	NM_153562	48.0768	-0.625114	0.199648	-3.13108	0.00174167
Rsrc1	NM_025822	42.6776	-0.701396	0.25571	-2.74293	0.00608928
Scai	NM_178778	15.9098	-1.39262	0.533809	-2.60885	0.00908482
Scamp5	NM_001301634,NM_001301635,NM_020270	32.3777	-0.765001	0.253534	-3.01736	0.00254991
Skil	NM_001039090,NM_001271772,NM_011386	45.2925	-0.957288	0.273148	-3.50465	0.000457204
Slc22a20	NM_198650	12.8889	-1.11557	0.370535	-3.01069	0.00260651
Spry2	NM_011897	169.6	-0.878662	0.309809	-2.83614	0.00456617
Styx	NM_019637	39.0988	-0.745925	0.27391	-2.72325	0.0064643
Sub1	NM_011294	769.434	-0.618333	0.22926	-2.69709	0.00699492
Sycp1	NM_011516	28.297	-1.48977	0.370549	-4.02044	5.8088319588872e-05
Sycp3	NM_011517	123.894	-0.937737	0.320292	-2.92776	0.00341412
Tbck	NM_001163455	145.599	-0.608366	0.190792	-3.18863	0.00142947
Tmem263	NM_001013028	387.95	-0.966056	0.278034	-3.4746	0.000511616
Tmem29	NM_001164683,NM_001164684,NM_001164686	65.8703	-0.642305	0.196324	-3.27166	0.00106916
Tubb3	NM_023279	9.27715	-1.64661	0.609056	-2.70354	0.00686057
Twf1	NM_008971	694.017	-0.695572	0.205334	-3.38752	0.000705288
Wtap	NM_001113532,NM_001113533,NM_175394	5983.29	-0.96602	0.296033	-3.26322	0.00110154
Xlr4c	NM_183094	51.9911	-1.01519	0.351133	-2.89119	0.00383782
Ybx3	NM_011733,NM_139117	194.807	-0.619748	0.195265	-3.17388	0.00150416
Zcrb1	NM_026025	187.195	-0.604648	0.15197	-3.97874	6.92828201141757e-05
Zfp239	NM_001001792,NM_008616	105.494	-0.656211	0.24956	-2.62947	0.0085517
Zfp36l1	NM_007564	7.41578	-2.02026	0.576306	-3.50553	0.000455702
Zfp414	NM_026712,NR_034153	64.562	-0.762744	0.202499	-3.76665	0.000165449
Zfp710	NM_001145999,NM_001146000,NM_175433	47.5436	-1.0346	0.293149	-3.52926	0.000416719
Zfp808	NM_001039239	110.898	-1.08913	0.357793	-3.04402	0.00233436
Zfp934	NM_001162911,NM_175252	70.2731	-0.985754	0.381372	-2.58476	0.00974468
Zfp958	NM_145591	245.491	-0.794282	0.277932	-2.85782	0.00426559
