## Supplemental Table 7 for "Acute Paternal Immune Activation Shapes Embryonic Development and Protects Offspring from Viral Infection"

### Sheet: 4CellMaleUp
gene	geneID	baseMean	log2FoldChange	lfcSE	stat	pvalue	padj
Mapk1	NM_001038663,NM_011949	464.415	0.691806	0.221397	3.12473	0.0017797	0.859629
Strn4	NM_001039878,NM_133789	28.6506	2.11947	0.776015	2.73122	0.00631008	0.999508
9430016H08Rik	NM_001081181	119.426	1.02229	0.345684	2.95729	0.00310357	0.987107
Eml5	NM_001081191	26.1919	4.7145	1.47428	3.19783	0.00138464	0.859629
Agl	NM_001081326	16.3217	2.34499	0.73437	3.1932	0.00140706	0.859629
Cdc14b	NM_001122989,NM_172587	524.003	0.800344	0.298147	2.68439	0.00726612	0.999991
Kctd10	NM_001159941,NM_026145	906.412	0.586802	0.205055	2.86169	0.00421393	0.999508
Cep95	NM_001166685,NM_177088	35.8026	1.65982	0.566624	2.92931	0.00339717	0.987107
Gng12	NM_001177556,NM_001177557,NM_001177558,NM_001177559,NM_001177560,NM_025278	31.8505	2.26626	0.872894	2.59625	0.00942464	0.999991
Psrc1	NM_001190161,NM_019976	18.1605	3.45574	1.09384	3.15928	0.00158162	0.859629
Gm13212	NM_001205101	352.077	1.54305	0.500232	3.08466	0.00203782	0.863902
Sept8	NM_001252332,NM_001252333,NM_033144	17.4759	3.02397	1.00493	3.00914	0.00261987	0.922004
Rufy3	NM_001289774,NM_001289775,NM_001289776,NM_001289777,NM_027530	14.4564	3.55991	1.13593	3.1339	0.00172498	0.859629
Acer2	NM_001290541,NM_001290543,NM_139306	126.338	0.99421	0.356189	2.79125	0.00525057	0.999508
Pfkp	NM_001291071,NM_019703	26.3266	4.94849	1.42598	3.47023	0.000520008	0.859629
Crip1	NM_007763	9.81434	3.5894	1.24307	2.88753	0.00388281	0.999508
Hsf2	NM_008297	68.7204	2.10251	0.698858	3.0085	0.00262541	0.922004
Lgals1	NM_008495	45.2883	2.61095	0.958405	2.72426	0.00644454	0.999508
Smarcc1	NM_009211	290.675	0.9405	0.251093	3.74562	0.00017995	0.853145
Tsx	NM_009440	21.8056	2.21957	0.685377	3.23847	0.00120174	0.859629
Cldn4	NM_009903	428.796	1.447	0.497592	2.908	0.0036375	0.999508
Gng5	NM_010318	130.47	1.20445	0.383851	3.13779	0.00170224	0.859629
Pirb	NM_011095	32.7146	3.73747	1.05752	3.53418	0.000409041	0.859629
Psma3	NM_011184	1737.41	0.70738	0.255948	2.76376	0.00571394	0.999508
Cpe	NM_013494	16.2974	4.28705	1.40386	3.05376	0.0022599	0.87159
Itga3	NM_013565	38.6319	3.37283	1.2426	2.71433	0.0066409	0.999508
Mkln1	NM_013791	169.182	1.09971	0.354241	3.1044	0.00190666	0.860904
Limd1	NM_013860	33.0033	3.05631	1.05923	2.88542	0.00390895	0.999508
Elovl2	NM_019423	18.9306	4.00051	1.52399	2.62501	0.00866457	0.999991
Litaf	NM_019980	658.896	0.795213	0.29625	2.68426	0.0072691	0.999991
Eed	NM_021876	545.522	0.989762	0.377212	2.62389	0.0086932	0.999991
Anapc4	NM_024213	216.677	0.986409	0.323546	3.04874	0.00229801	0.87159
Rtn4	NM_024226,NM_194051,NM_194052,NM_194053,NM_194054	724.903	0.937457	0.352513	2.65935	0.00782906	0.999991
Mob4	NM_025283	254.664	0.957399	0.342666	2.79397	0.00520654	0.999508
Tmem254a	NM_025311,NM_025311_chr14:26063050_26067003,NM_025311_chr14:26202666_26206619,NM_026679,NM_026679_chr14:26063050_26067425,NM_026679_chr14:26202666_26207041	154.531	0.874204	0.302578	2.88918	0.00386244	0.999508
Golph3	NM_025673	150.282	1.11447	0.413775	2.69342	0.00707235	0.999991
Ccdc43	NM_025918	122.459	0.908207	0.327437	2.77368	0.00554255	0.999508
Dzip1	NM_025943	6.66814	5.55504	1.64782	3.37115	0.000748549	0.859629
Gbe1	NM_028803	13.5893	3.36006	1.17822	2.85181	0.00434704	0.999508
Psmg2	NM_134138	211.122	0.719178	0.263542	2.72889	0.0063548	0.999508
Ubfd1	NM_138589	526.223	0.963915	0.275934	3.49328	0.000477127	0.859629
Ell2	NM_138953	309.022	0.849028	0.290184	2.92583	0.00343541	0.987107
Idi1	NM_145360	184.899	1.72998	0.448602	3.85638	0.000115078	0.853145
Herc1	NM_145617	79.5091	1.7607	0.600639	2.93137	0.00337468	0.987107
Mettl22	NM_146247	23.8116	3.79279	1.29001	2.94012	0.00328089	0.987107
Slco4c1	NM_172658	971.271	0.94401	0.346024	2.72816	0.00636881	0.999508
Lsm12	NM_172947	507.16	0.634042	0.233001	2.7212	0.0065046	0.999508
Msrb3	NM_177092	8.99687	4.22586	1.5215	2.77742	0.00547916	0.999508
Tnfrsf21	NM_178589	10.0434	5.7264	1.68928	3.38984	0.000699333	0.859629
Fancm	NM_178912	748.928	0.746113	0.274745	2.71566	0.0066144	0.999508
Rmdn2	NM_201361	15.2826	4.31627	1.38376	3.11924	0.00181318	0.859629
Rn45s	NR_046233	60285.7	0.709261	0.249984	2.83723	0.00455072	0.999508

### Sheet: 4CellMaleDown
gene	geneID	baseMean	log2FoldChange	lfcSE	stat	pvalue	padj
Rtn2	NM_001025364,NM_013648	157.183	-1.44748	0.438828	-3.2985	0.000972028	0.859629
Sh2b1	NM_001081459,NM_001289538,NM_001289539,NM_001289540,NM_001289541,NM_001289542,NM_011363,NR_110346	38.0099	-1.32314	0.476397	-2.77738	0.00547988	0.999508
Scfd2	NM_001114660,NM_001286437,NM_178672	100.176	-1.2339	0.455484	-2.709	0.00674874	0.999867
Taf1a	NM_001277957,NM_001277958,NM_001277959,NM_021466	524.431	-0.866889	0.277445	-3.12454	0.0017808	0.859629
Tbc1d1	NM_001289514,NM_019636	123.233	-1.46936	0.540717	-2.71743	0.00657903	0.999508
Ing1	NM_001302451,NM_001302457,NM_001302458,NM_001302459,NM_001302460,NM_011919	233.533	-0.800724	0.252681	-3.16891	0.00153014	0.859629
Hand1	NM_008213	234.161	-0.926506	0.33622	-2.75565	0.00585748	0.999508
Noc2l	NM_021303	210.464	-0.592191	0.210028	-2.81958	0.00480867	0.999508
Coa7	NM_027250	300.233	-0.616412	0.238	-2.58996	0.00959874	0.999991
Ccdc97	NM_028771	60.5074	-1.25981	0.425422	-2.96132	0.00306321	0.987107
Zkscan1	NM_029869,NM_133906	76.3449	-1.93494	0.681742	-2.83823	0.0045364	0.999508
Gins3	NM_030198	311.578	-0.978155	0.31796	-3.07635	0.00209552	0.863902
Polr3h	NM_030229	309.691	-0.860086	0.312338	-2.7537	0.00589249	0.999508
Rbm42	NM_133693	1434.37	-0.580869	0.213071	-2.72618	0.00640728	0.999508
Slc36a1	NM_153139	4.99351	-5.01539	1.46689	-3.41908	0.000628341	0.859629
Lsg1	NM_178069	759.457	-0.663719	0.238348	-2.78467	0.00535828	0.999508

### Sheet: 4CellFemaleUp
gene	geneID	baseMean	log2FoldChange	lfcSE	stat	pvalue	padj
Gm13154	NM_001014397	132.195	1.88494	0.676647	2.7857	0.00534121	0.642632
Usp40	NM_001033291,NM_001198573	20.4786	3.97131	1.21481	3.26907	0.001079	0.367348
Sgk3	NM_001037759,NM_133220,NM_177547	546.846	1.1175	0.4097	2.72759	0.00637983	0.686319
Golga7	NM_001042484,NM_020585	215.207	0.907462	0.351697	2.58024	0.00987318	0.791933
Taf2	NM_001081288	413.031	0.871045	0.295257	2.95012	0.00317651	0.618001
Snx16	NM_001127191,NM_029068	249.807	1.32188	0.394637	3.3496	0.00080927	0.367348
Zfp935	NM_001136496,NM_178875	110.98	1.82007	0.612967	2.96928	0.00298503	0.593371
Lrrc57	NM_001159609,NM_001159610,NM_001159612,NM_025657,NR_027510	207.747	0.756629	0.282851	2.675	0.00747282	0.725344
Cyfip1	NM_001164661,NM_001164662,NM_011370	168.238	1.2431	0.435093	2.85709	0.00427542	0.628163
Mynn	NM_001289621,NM_001289622,NM_001289623,NM_030557	155.996	1.53203	0.540498	2.83447	0.00459017	0.628163
Yy1	NM_009537	152.561	1.40091	0.539441	2.59696	0.0094053	0.767875
Zfp35	NM_011755	145.076	1.77011	0.493658	3.5857	0.00033618	0.192127
Zfp9	NM_011763	4.64983	5.57259	1.82006	3.06176	0.00220038	0.500236
Zfp97	NM_011765	410.972	1.96147	0.603779	3.24865	0.00115955	0.378676
Slc9a3r2	NM_023055,NM_023449	5.55292	6.10775	2.1193	2.88197	0.003952	0.628163
Ppp6c	NM_024209	391.738	1.10178	0.397365	2.77272	0.00555896	0.651681
Rab22a	NM_024436	12.3197	3.59122	1.25821	2.85423	0.00431412	0.628163
Sar1b	NM_025535	434.456	0.996471	0.298834	3.33453	0.000854424	0.367348
Etfdh	NM_025794	43.3926	1.72714	0.659465	2.61899	0.00881896	0.75961
Med19	NM_025885	154.975	1.15429	0.444309	2.59794	0.0093785	0.767875
Yae1d1	NM_025904	305.615	0.855919	0.319207	2.68139	0.00733173	0.725344
Arl8b	NM_026011	939.23	1.18037	0.372894	3.16542	0.00154861	0.404587
Poc5	NM_026173	110.048	1.40352	0.522141	2.688	0.00718809	0.725344
Dhx40	NM_026191	310.983	1.08292	0.341257	3.17332	0.00150707	0.404587
Dppa2	NM_028615	6640.13	1.01084	0.369271	2.73739	0.00619297	0.674149
Gtf2e1	NM_028812	142.796	1.56965	0.509287	3.08206	0.00205576	0.49468
Trim14	NM_029077	9.80217	5.69274	1.56119	3.64641	0.000265931	0.173691
Scamp1	NM_029153	236.898	1.93316	0.589494	3.27935	0.00104048	0.367348
Pcgf5	NM_029508	327.818	1.22745	0.433245	2.83316	0.004609	0.628163
Nmd3	NM_133787	1268.99	0.808333	0.301073	2.68484	0.00725642	0.725344
Uap1	NM_133806	726.37	1.00385	0.266427	3.76782	0.000164681	0.153181
Dnajc9	NM_134081	345.639	0.871049	0.298309	2.91995	0.00350082	0.628163
Tomm70a	NM_138599	808.714	0.899147	0.343649	2.61647	0.00888438	0.75961
Slc35a3	NM_144902	180.855	1.43518	0.5309	2.70331	0.00686535	0.713373
Zfp932	NM_145563	1185.1	2.28249	0.873472	2.61313	0.00897178	0.75961
Zfp119b	NM_146249	9.17659	6.83154	2.1315	3.20503	0.00135048	0.404587
D5Ertd577e	NM_177187	866.2	1.44759	0.47228	3.06511	0.00217592	0.500236
Bend3	NM_199028	641.793	0.766184	0.273324	2.80321	0.0050597	0.628163

### Sheet: 4CellFemaleDown
gene	geneID	baseMean	log2FoldChange	lfcSE	stat	pvalue	padj
AA415398	NM_001004178	55.903	-5.13932	1.2498	-4.11212	3.92049966419405e-05	0.0665424
Teddm1b	NM_001008426	89.3589	-1.63027	0.570481	-2.85772	0.004267	0.628163
Fbxw22	NM_001014395	20.0297	-5.49277	1.67147	-3.28619	0.00101554	0.367348
Kbtbd7	NM_001024135	15.6798	-7.55219	1.48572	-5.08318	3.71168060254119e-07	0.00169698
Oosp3	NM_001033283	24.9293	-3.12005	1.1486	-2.71639	0.00659973	0.70172
Gm10439	NM_001037716	12.3379	-6.37407	1.55952	-4.08719	4.36629900207548e-05	0.0665424
Cdh3	NM_001037809,NM_007665	12.5472	-4.76073	1.57853	-3.01594	0.00256188	0.539353
Rnf38	NM_001038993,NM_175201	107.81	-1.49201	0.469327	-3.17904	0.00147764	0.404587
Cacna1b	NM_001042528,NM_007579	46.2674	-3.82494	1.34832	-2.83682	0.00455647	0.628163
Cacnb3	NM_001044741,NM_001286226,NM_007581	26.9625	-4.88005	1.691	-2.8859	0.00390292	0.628163
Ngfrap1	NM_001110233,NM_001110234,NM_009750	10.2247	-6.87555	1.56241	-4.4006	1.07951790508489e-05	0.0329037
Fyco1	NM_001110253,NM_148925	52.2334	-2.74986	0.957843	-2.87089	0.00409324	0.628163
Slc16a10	NM_001114332,NM_028247	162.698	-1.55076	0.566349	-2.73817	0.00617815	0.674149
Epha7	NM_001122889,NM_001290434,NM_010141	7.7822	-6.54344	1.98414	-3.29787	0.000974208	0.367348
Dlgap1	NM_001128180,NM_001128181,NM_027712,NM_177639	25.0064	-2.58614	0.816708	-3.16654	0.00154263	0.404587
Hexim2	NM_001130515,NM_001130516,NM_027658	12.2638	-6.77991	1.80567	-3.75478	0.000173494	0.153181
Dpysl3	NM_001136086,NM_001291455,NM_009468	26.7751	-3.62784	1.28662	-2.81967	0.00480725	0.628163
Fbxo44	NM_001161851,NM_001161852,NM_173401,NR_104374,NR_104375	9.84174	-6.46187	1.50774	-4.28579	1.82090841367654e-05	0.041626
Bri3	NM_001163709,NM_018772	7.23036	-3.34797	1.21123	-2.7641	0.00570804	0.660687
Ska1	NM_001164355,NM_025581	152.084	-0.861376	0.278806	-3.08951	0.00200484	0.49468
Cfap74	NM_001166029,NM_177674	20.2943	-3.35342	1.24978	-2.6832	0.00729216	0.725344
Dnah17	NM_001167746	11.682	-3.36787	1.19179	-2.82589	0.00471496	0.628163
Sipa1l1	NM_001167983,NM_172579	11.9002	-4.48792	1.58922	-2.82397	0.00474325	0.628163
Atg16l1	NM_001205391,NM_001205392,NM_029846	370.657	-0.90577	0.307936	-2.94142	0.00326712	0.620589
Pkm	NM_001253883,NM_011099	696.467	-0.953575	0.356913	-2.67173	0.00754606	0.725344
Chka	NM_001271496,NM_013490,NR_073190	2087.1	-0.703069	0.239471	-2.93592	0.00332555	0.620589
Klc3	NM_001286038,NM_001286039,NM_146182	12.9105	-4.95996	1.42499	-3.4807	0.000500099	0.268994
Kif2c	NM_001290662,NM_134471	782.141	-0.647198	0.233293	-2.77418	0.00553406	0.651681
Adrbk1	NM_001290818,NM_130863	153.542	-1.33851	0.409632	-3.26759	0.00108469	0.367348
Ing1	NM_001302451,NM_001302457,NM_001302458,NM_001302459,NM_001302460,NM_011919	312.793	-1.02506	0.36516	-2.80714	0.00499834	0.628163
Cpd	NM_007754	26.5415	-4.05253	1.34852	-3.00517	0.0026543	0.539353
Ercc2	NM_007949	181.227	-0.761351	0.292994	-2.59852	0.00936258	0.767875
Slc1a5	NM_009201	153.289	-1.99455	0.724861	-2.75162	0.00593007	0.669439
Ppp2r5d	NM_009358	178.52	-1.86315	0.619293	-3.00851	0.00262533	0.539353
Zbtb7a	NM_010731	88.5989	-1.21795	0.421733	-2.88795	0.00387757	0.628163
Ptcra	NM_011195	24.8337	-1.98014	0.721972	-2.74269	0.0060939	0.674149
Tesk1	NM_011571	8.15307	-6.60648	1.77702	-3.71772	0.000201026	0.153181
Zp2	NM_011775	14.3566	-3.77879	1.45215	-2.6022	0.0092627	0.767875
Gmcl1	NM_011818	22.9193	-3.42283	1.2908	-2.65171	0.00800849	0.739694
Eif2ak1	NM_013557	188.716	-1.02479	0.36396	-2.81566	0.00486769	0.628163
Ift20	NM_018854	130.096	-0.91971	0.34608	-2.65751	0.00787209	0.734515
Slc1a4	NM_018861	22.7399	-4.59999	1.75689	-2.61826	0.00883789	0.75961
Pabpn1	NM_019402	568.275	-1.62729	0.509452	-3.1942	0.00140218	0.404587
Pfn2	NM_019410	8.14052	-6.58914	1.80454	-3.65142	0.000260791	0.173691
Extl1	NM_019578	11.6919	-4.89507	1.71228	-2.85881	0.00425235	0.628163
Eno1	NM_023119	231.205	-1.17411	0.412778	-2.8444	0.00444955	0.628163
Rsrp1	NM_023665	575.487	-1.86548	0.291817	-6.39264	1.63040924675283e-10	1.49084621523079e-06
Cmss1	NM_025599	154.788	-1.01309	0.356714	-2.84007	0.00451032	0.628163
Ctnnbl1	NM_025680	1051.49	-0.957089	0.313181	-3.05602	0.00224297	0.500236
Carhsp1	NM_025821	325.257	-1.30671	0.482545	-2.70796	0.00676975	0.711524
Med29	NM_026042	890.15	-0.733885	0.283266	-2.5908	0.00957533	0.774839
Cwc25	NM_026186	178.098	-0.976904	0.366064	-2.66867	0.00761516	0.725344
Tceb2	NM_026305	413.475	-0.900008	0.341923	-2.6322	0.00848351	0.75961
Bambi	NM_026505	34.3072	-2.78624	1.065	-2.61619	0.00889181	0.75961
Fam212a	NM_026597	711.352	-1.30295	0.457654	-2.84702	0.00441306	0.628163
Pbld1	NM_026701	10.0031	-3.23204	1.04128	-3.10392	0.00190972	0.485069
Cd164l2	NM_027152	80.5511	-1.31431	0.491567	-2.67371	0.00750172	0.725344
Cactin	NM_027381	457.4	-0.933521	0.33446	-2.79113	0.00525248	0.640382
Rcbtb1	NM_027764	11.5535	-7.10853	1.90587	-3.72982	0.000191619	0.153181
Ddx54	NM_028041	1165.43	-1.05292	0.346559	-3.03821	0.00237988	0.518134
Uck2	NM_030724	465.8	-0.962014	0.363968	-2.64313	0.00821438	0.751123
Bbc3	NM_133234	12.8184	-3.70997	1.3113	-2.82924	0.00466591	0.628163
Klhl22	NM_145479	59.4205	-2.91738	0.775672	-3.7611	0.000169167	0.153181
Pi4k2a	NM_145501	98.3788	-1.92994	0.580126	-3.32676	0.000878618	0.367348
Cdk17	NM_146239	13.7818	-4.92153	1.48194	-3.321	0.000896951	0.367348
Pom121	NM_148932	348.72	-0.959513	0.363958	-2.63633	0.00838085	0.758757
Ccdc64b	NM_153784	54.8709	-2.00797	0.727575	-2.75981	0.00578356	0.661061
Cpne1	NM_170588,NM_170590	514.318	-0.644345	0.242445	-2.6577	0.00786769	0.734515
4930539E08Rik	NM_172450	9.84917	-6.04866	1.87688	-3.22271	0.00126983	0.400389
Phf13	NM_172705	339.581	-1.01005	0.359489	-2.80969	0.00495898	0.628163
Fam46b	NM_175307	67.4218	-3.33993	0.926282	-3.60574	0.00031126	0.189744
Hist1h4i	NM_175656	6.76918	-4.08954	1.45967	-2.80169	0.00508356	0.628163
Armc7	NM_177778	183.092	-1.88247	0.657022	-2.86516	0.00416803	0.628163
Itpkc	NM_181593	135.914	-0.974269	0.372561	-2.61506	0.00892123	0.75961
Ece1	NM_199307	9.18921	-6.78047	1.95732	-3.46415	0.000531902	0.270206
AI662270	NR_015519	51.3826	-2.68347	0.666681	-4.02512	5.6946698421187e-05	0.0743887

### Sheet: MorulaMaleUp
gene	geneID	baseMean	log2FoldChange	lfcSE	stat	pvalue	padj
Abhd6	NM_025341	172.945	1.23648	0.295744	4.1809	2.90354775551016e-05	0.0229146
Accs	NM_001290782,NM_183220	7.83184	3.43946	1.27407	2.69959	0.00694257	0.269841
Acly	NM_001199296,NM_134037	406.123	0.741039	0.232154	3.19201	0.00141285	0.136834
Actr1a	NM_016860	235.397	0.634895	0.223741	2.83764	0.00454489	0.229053
Actr1b	NM_146107	153.154	0.707904	0.222748	3.17805	0.00148271	0.137836
Adamts7	NM_001003911	5.10554	3.7947	1.42229	2.66803	0.00762983	0.279139
Ap4b1	NM_001163552,NM_001163553,NM_026193	94.6442	0.810305	0.305268	2.6544	0.00794491	0.283321
Arid3b	NM_019689	46.999	1.52269	0.486546	3.1296	0.00175045	0.153018
Atg4d	NM_153583	201.628	0.636254	0.231125	2.75286	0.00590772	0.262867
Atp5b	NM_016774	3349.02	0.637	0.216775	2.93853	0.00329776	0.201343
Atp5d	NM_025313	540.024	0.641635	0.218856	2.93177	0.00337033	0.203
B3gntl1	NM_178664	30.2499	1.70545	0.622435	2.73996	0.00614465	0.263899
Bcl2l14	NM_025778	224.029	0.588304	0.197445	2.97959	0.00288638	0.189259
Birc3	NM_007464	38.1141	1.12586	0.421602	2.67042	0.00757555	0.278183
C130046K22Rik	NR_102388,NR_102389,NR_102396	4.03663	5.16831	1.38783	3.72403	0.00019607	0.0553365
Capn10	NM_011796	84.271	1.08399	0.40536	2.67415	0.00749196	0.276454
Cc2d1a	NM_145970	9.18271	2.93361	0.845778	3.46854	0.000523296	0.0905933
Cep152	NM_001081091	14.6528	2.41132	0.725301	3.32457	0.00088554	0.113602
Chtf18	NM_145409	115.568	1.23154	0.38441	3.20371	0.00135667	0.135366
Chtf8	NM_145412	70.403	0.749361	0.279258	2.6834	0.00728785	0.274769
Cish	NM_009895	75.6573	0.910773	0.278884	3.26578	0.00109164	0.125552
Csrp1	NM_007791	294.843	1.03159	0.303482	3.3992	0.000675841	0.101151
Ctsd	NM_009983	2547.94	0.688844	0.184246	3.73872	0.000184956	0.0537352
Cyp51	NM_020010	101.256	1.37081	0.48929	2.80164	0.00508437	0.238026
Ddb1	NM_015735	1285.45	0.62798	0.161241	3.89467	9.83313898541194e-05	0.0405695
Ddit4	NM_029083	52.4066	1.8502	0.574261	3.22188	0.00127352	0.129689
Def8	NM_001253783,NM_001253784,NM_001281803,NM_054046	317.169	1.14735	0.254029	4.51659	6.28433668135976e-06	0.0124153
Dhcr7	NM_007856	175.932	0.934212	0.306967	3.04337	0.00233948	0.176407
Dhtkd1	NM_001081131	74.3154	1.02517	0.330337	3.10341	0.00191305	0.159212
Dhx34	NM_001285931,NM_001285932,NM_027883	47.7649	1.40372	0.441365	3.18041	0.00147068	0.137836
Dhx38	NM_178380	125.865	0.743841	0.273875	2.71599	0.00660785	0.269841
Dpp9	NM_172624	24.6619	2.37318	0.801878	2.95952	0.00308116	0.196359
Dym	NM_027727	67.5511	0.775637	0.279713	2.77297	0.00555467	0.255205
Ehd1	NM_010119	227.014	0.743024	0.26369	2.81779	0.00483551	0.236722
Epha1	NM_023580	4.7287	3.7356	1.30178	2.86961	0.00410984	0.218497
Erbb3	NM_010153	49.8215	1.12068	0.397612	2.81851	0.00482465	0.236722
F2r	NM_010169	10.4367	3.99256	0.842664	4.73801	2.15822057262584e-06	0.0071063
Fbxl19	NM_172748	6.3128	2.48194	0.904693	2.7434	0.00608063	0.263441
Fdft1	NM_010191	415.056	0.920858	0.315391	2.91973	0.00350333	0.203668
Fdps	NM_001253751,NM_134469	935.174	1.25238	0.371102	3.37476	0.00073881	0.105768
Flii	NM_001302207,NM_022009	203.003	0.726327	0.272741	2.66306	0.00774332	0.279338
Galt	NM_001302511,NM_016658	61.2498	0.64164	0.242574	2.64514	0.00816576	0.287051
Gas2l1	NM_001190406,NM_001190408,NM_030228,NM_144560	21.4291	1.73401	0.590333	2.93734	0.00331041	0.201343
Gm11517	NR_033523	730.704	1.00145	0.298308	3.3571	0.000787644	0.10685
Gm8994	NM_001142734	7.76099	2.21459	0.771235	2.87149	0.00408544	0.218497
Gnpat	NM_010322	74.123	0.831638	0.295409	2.81521	0.00487457	0.237197
Grn	NM_008175	1895.73	0.720097	0.206197	3.49228	0.000478924	0.0892606
Gtf2h4	NM_010364	170.371	0.852136	0.315067	2.70462	0.00683835	0.269841
Gucy1b2	NM_001204340,NM_172810	2.31302	4.78679	1.77089	2.70304	0.00687076	0.269841
Gys1	NM_030678	61.3913	1.34654	0.278687	4.83173	1.35351158858314e-06	0.00668499
Hist1h4d	NM_175654	33.7554	1.24547	0.39309	3.16841	0.00153277	0.140191
Hk1	NM_001146100,NM_010438	222.19	0.819233	0.284838	2.87614	0.00402573	0.218497
Hook1	NM_030014	5.66423	4.55208	1.28867	3.53239	0.000411819	0.0813591
Il6ra	NM_010559	21.7964	1.68978	0.563689	2.99772	0.00272005	0.187482
Ipo5	NM_023579	1247.58	0.689403	0.23827	2.89337	0.00381134	0.213336
Isyna1	NM_023627	7833.25	0.595349	0.196742	3.02604	0.00247778	0.178506
Jun	NM_010591	101.953	0.767121	0.274354	2.7961	0.00517241	0.239874
Kcnj14	NM_145963	2.46385	4.88396	1.74111	2.80509	0.00503026	0.238001
Kctd20	NM_025888	160.37	0.74584	0.19574	3.81037	0.000138761	0.0489528
Klc4	NM_029091	167.22	0.680053	0.245559	2.7694	0.00561592	0.255641
Ldlr	NM_001252658,NM_001252659,NM_010700	121.96	1.78555	0.453464	3.93758	8.23091830591366e-05	0.0387167
Lmnb2	NM_010722	72.9296	0.854566	0.296252	2.88459	0.00391918	0.215567
Lpin3	NM_001199118,NM_022883	27.5464	2.45048	0.753831	3.2507	0.00115122	0.127772
Lss	NM_146006	289.818	0.721702	0.244122	2.95631	0.0031134	0.196937
Med24	NM_011869	148.245	0.910145	0.332643	2.7361	0.00621724	0.263957
Med25	NM_029365	108.938	1.02507	0.397302	2.58007	0.00987789	0.314795
Mfsd11	NM_178620	82.509	1.08151	0.259213	4.17228	3.01568426881554e-05	0.0229146
Mrpl10	NM_026154	163.008	0.686616	0.24494	2.8032	0.00505976	0.238001
Mybl2	NM_008652	589.43	0.688242	0.226381	3.0402	0.00236424	0.176924
Myo1c	NM_001080774,NM_001080775,NM_008659	151.347	0.972624	0.345216	2.81744	0.00484085	0.236722
Nacc2	NM_001037098,NM_026495	28.0967	1.95679	0.553392	3.53599	0.000406243	0.0813591
Narf	NM_026272	54.8304	1.6313	0.609663	2.67574	0.00745649	0.276454
Ncln	NM_134009	179.234	0.778177	0.273199	2.84839	0.00439416	0.224899
Ndrg3	NM_013865,NM_180956	117.899	0.904362	0.317077	2.85219	0.00434195	0.224746
Oplah	NM_153122	47.0661	1.40106	0.504673	2.77618	0.00550014	0.25388
Osbpl1a	NM_001252489,NM_001252490,NM_001252491,NM_001252492,NM_001252493,NM_207530,NR_045524	3.0356	5.20028	1.50282	3.46035	0.000539472	0.0905933
P3h4	NM_176830	7.02726	3.5014	1.30347	2.68621	0.00722687	0.273513
Pak4	NM_027470	129.148	0.922329	0.260987	3.534	0.000409321	0.0813591
Patz1	NM_001253690,NM_001253691,NM_019574,NR_045108,NR_045109	29.9558	1.0322	0.385305	2.67891	0.00738624	0.276454
Pdlim1	NM_016861	162.928	0.747304	0.250773	2.98	0.00288248	0.189259
Pdxk	NM_172134	2669.09	0.915177	0.21255	4.30571	1.66452005255073e-05	0.0207473
Pink1	NM_026880	163.801	1.14155	0.372428	3.06515	0.00217564	0.17143
Pip4k2c	NM_054097	349.116	0.749221	0.177782	4.21427	2.50591039528303e-05	0.0225031
Pnpla2	NM_001163689,NM_025802,NR_028142	41.7365	1.0878	0.363053	2.99627	0.00273308	0.187482
Por	NM_008898	300.365	0.651094	0.240345	2.70899	0.00674879	0.269841
Psmd3	NM_009439	1010.65	0.73054	0.228698	3.19435	0.00140148	0.136834
Rapgef5	NM_175930	2.7142	5.03135	1.91908	2.62175	0.00874798	0.300044
Raver1-fdx1l	NR_038081	79.2769	1.80706	0.67249	2.68711	0.00720732	0.273513
Rbmx	NM_001166623,NM_011252,NR_029425	261.823	0.781924	0.27359	2.85801	0.00426308	0.223993
Rhbdf1	NM_001291818,NM_010117	4.9447	4.29356	1.52285	2.81942	0.00481107	0.236722
Rn45s	NR_046233	44585.1	0.736213	0.271417	2.71247	0.0066783	0.269841
Rpl10	NM_052835	1658.27	0.58102	0.183895	3.15952	0.00158027	0.14321
Rpl32	NM_172086	327.228	0.584791	0.187587	3.11744	0.00182432	0.15535
Rps27a	NM_001033865,NM_024277	1217.48	0.585896	0.193109	3.03402	0.00241322	0.177894
Sardh	NM_138665	16.2467	2.70237	0.779384	3.46732	0.000525677	0.0905933
Sbf1	NM_001081030,NM_001170561	27.2947	1.4409	0.552139	2.60966	0.00906325	0.303481
Sdk1	NM_177879	24.3469	1.84031	0.670221	2.74583	0.00603577	0.263029
Sertad1	NM_018820	41.4606	1.55578	0.465573	3.34163	0.000832867	0.108754
Sh2b3	NM_008507	65.7665	1.02893	0.336885	3.05424	0.00225632	0.174124
Sh3tc1	NM_194344	92.1524	0.84221	0.295512	2.85001	0.00437185	0.224899
Slc16a6	NM_001029842,NM_134038	396.559	1.04883	0.373337	2.80934	0.00496434	0.238001
Slc2a8	NM_019488	290.627	0.833301	0.220352	3.78168	0.000155776	0.0509229
Slc35e4	NM_153142	210.029	0.763997	0.25542	2.99114	0.0027794	0.188926
Slc6a4	NM_010484	9.84152	4.51016	1.32101	3.41417	0.000639756	0.0991807
Smpd1	NM_011421	905.74	0.860214	0.266337	3.2298	0.00123877	0.129003
Sp110	NM_030194,NM_175397	425.897	0.7737	0.223643	3.45954	0.000541102	0.0905933
Sp6	NM_031183	21.1195	2.25803	0.864511	2.61192	0.00900364	0.303481
Tbl3	NM_145396	864.917	0.835025	0.283513	2.94528	0.00322658	0.200454
Tfe3	NM_001105196,NM_001105197,NM_001271489,NM_001271490,NM_001271491,NM_172472	38.5334	1.22442	0.38552	3.17603	0.00149306	0.137836
Toe1	NM_026654	182.017	0.619171	0.198361	3.12143	0.00179974	0.15459
Ubc	NM_019639	1747.48	0.979181	0.246781	3.96782	7.25345348323337e-05	0.0387167
Unc45a	NM_133952	88.5843	1.35871	0.411959	3.29817	0.000973159	0.120741
Wbp1l	NM_001177812,NM_001177813,NM_146099	162.043	0.98762	0.338226	2.92	0.00350027	0.203668
Wrnip1	NM_030215	45.0188	1.45374	0.427477	3.40073	0.00067205	0.101151
Zbtb42	NM_001100460	3.14733	4.82456	1.55746	3.0977	0.00195026	0.159212
Zfp217	NM_001033299,NM_001159683	99.0288	0.907825	0.31635	2.86969	0.00410875	0.218497
Zfp574	NM_001168506,NM_175477	134.683	0.802522	0.295811	2.71296	0.00666851	0.269841

### Sheet: MorulaMaleDown
gene	geneID	baseMean	log2FoldChange	lfcSE	stat	pvalue	padj
1110038B12Rik	NR_015536,NR_027943	53.6853	-0.790766	0.301918	-2.61914	0.00881513	0.301301
2410141K09Rik	NM_001290196,NM_183119	18.2938	-1.4169	0.54591	-2.59549	0.00944569	0.313058
6820431F20Rik	NR_030708	263.599	-1.08484	0.273968	-3.95973	7.50349296911431e-05	0.0387167
A230072C01Rik	NR_027445,NR_027446	2.93428	-3.70807	1.23605	-2.99994	0.00270036	0.187482
Alg11	NM_001243161,NM_183142,NR_040650	64.3854	-0.907913	0.308854	-2.93961	0.00328621	0.201343
Apitd1	NM_027263	71.7625	-1.1203	0.315705	-3.54856	0.000387338	0.0813591
Arglu1	NM_176849	191.336	-1.84003	0.419717	-4.38397	1.16537928014867e-05	0.019186
Arid1a	NM_001080819	250.273	-0.796982	0.287754	-2.76967	0.00561136	0.255641
Ash1l	NM_138679	43.8248	-1.24891	0.399487	-3.12629	0.00177027	0.153392
Atf7ip2	NM_029253,NM_153123	28.8008	-1.75901	0.4489	-3.91849	8.91045673081779e-05	0.040008
Atxn1	NM_001199304,NM_001199305,NM_009124	44.1283	-1.50246	0.496794	-3.02431	0.00249203	0.178506
Baz1a	NM_013815	436.694	-0.622292	0.230567	-2.69897	0.00695549	0.269841
Bin3	NM_021328	10.2136	-1.97085	0.603408	-3.2662	0.00109001	0.125552
Birc6	NM_007566	348.374	-0.755679	0.291018	-2.59667	0.00941319	0.313058
Brd1	NM_001033274	141.223	-1.16127	0.389837	-2.97887	0.0028931	0.189259
Brd3	NM_001113573,NM_001113574,NM_023336	268.991	-0.847836	0.327251	-2.59078	0.00957594	0.313058
Btg1	NM_007569	153.884	-1.59994	0.475693	-3.36339	0.000769906	0.10685
Cbx3	NM_007624	1637.36	-1.47107	0.390474	-3.76739	0.000164966	0.0509229
Ccdc167	NM_001163741,NM_026782	22.0646	-1.29199	0.499527	-2.58642	0.0096979	0.313058
Ccdc6	NM_001111121	114.663	-1.15404	0.298131	-3.87092	0.000108426	0.0405695
Cdv3	NM_001134426,NM_001134427,NM_175565,NM_175833	3973.75	-0.781948	0.239705	-3.26213	0.00110579	0.125552
Chd3	NM_146019	2.41171	-4.29185	1.58535	-2.7072	0.00678537	0.269841
Chic1	NM_009767	10.8081	-3.06102	0.872146	-3.50976	0.00044851	0.0868703
Clasp2	NM_001081960,NM_001114347,NM_001286599,NM_001286600,NM_001286601,NM_001286602,NM_001286603,NM_029633	108.446	-1.28609	0.361996	-3.55278	0.000381177	0.0813591
Crk	NM_001277219,NM_001277221,NM_133656	60.6765	-1.33124	0.451045	-2.95146	0.00316271	0.197729
Csnk2a1	NM_007788	1531.76	-0.878602	0.286419	-3.06754	0.00215829	0.17143
Cspp1	NM_026493	31.003	-1.05602	0.390409	-2.70489	0.00683261	0.269841
Ctbp2	NM_001170744,NM_009980	45.3963	-1.22543	0.473036	-2.59056	0.00958201	0.313058
Cuedc2	NM_001164290,NM_001164291,NM_001164292,NM_001164293,NM_001164294,NM_001164295,NM_024192	30.493	-1.31924	0.453143	-2.91131	0.00359917	0.20791
Cul3	NM_016716	132.817	-0.942524	0.31055	-3.03502	0.0024052	0.177894
Ddhd2	NM_028102	131.4	-1.14467	0.369436	-3.09843	0.00194546	0.159212
Dek	NM_025900	232.373	-0.790405	0.289358	-2.73158	0.00630317	0.264493
Dennd5b	NM_177192	24.1522	-1.17663	0.430086	-2.73581	0.00622272	0.263957
Dnajc21	NM_030046	210.63	-0.764975	0.236881	-3.22936	0.00124066	0.129003
Dyrk1a	NM_001113389,NM_007890	184.521	-0.871077	0.300505	-2.89871	0.00374704	0.213336
Edaradd	NM_133643	16.2134	-1.95583	0.758729	-2.57776	0.00994417	0.315847
Eea1	NM_001001932	18.7843	-1.56816	0.525854	-2.98213	0.00286252	0.189259
Eif5a2	NM_177586	11.0365	-2.78963	0.972246	-2.86927	0.00411424	0.218497
Emc2	NM_025736	140.228	-0.993668	0.373504	-2.66039	0.00780495	0.279338
Enah	NM_001083120,NM_001083121,NM_008680,NM_010135	304.087	-1.00861	0.330607	-3.05078	0.00228244	0.174775
Epc2	NM_172663	31.5421	-0.965928	0.345032	-2.79953	0.00511769	0.238455
Fam126b	NM_172513	75.469	-1.28434	0.427927	-3.00131	0.00268818	0.187482
Fbxl5	NM_001159963,NM_178729	62.5989	-1.41921	0.486044	-2.91993	0.00350114	0.203668
Flrt1	NM_201411	5.88315	-4.493	1.14088	-3.9382	8.20942122249099e-05	0.0387167
Foxn2	NM_180974	164.212	-1.09965	0.322197	-3.41297	0.000642596	0.0991807
Frat1	NM_008043	108.619	-1.43615	0.45731	-3.14044	0.00168697	0.151344
Fsbp	NM_001256142	38.4162	-1.16593	0.359335	-3.24467	0.00117586	0.129003
Gak	NM_001282051,NM_001282052,NM_153569	108.858	-0.768833	0.21965	-3.50027	0.000464786	0.0882916
Gm17066	NR_040628	16.7681	-1.54134	0.570334	-2.70253	0.0068814	0.269841
Gm19583	NR_045792	5.88382	-3.10216	0.829229	-3.74102	0.000183274	0.0537352
Gm5485	NR_015373	4.06311	-2.31396	0.860519	-2.68902	0.00716611	0.273513
Gnaq	NM_008139	48.1258	-1.9193	0.493959	-3.88554	0.000102102	0.0405695
Golt1b	NM_025872	623.004	-0.654214	0.226149	-2.89284	0.00381779	0.213336
Gsk3b	NM_019827	367.058	-0.825521	0.245954	-3.3564	0.000789642	0.10685
Gt(ROSA)26Sor	NR_027008,NR_027009,NR_027010	32.1631	-1.79571	0.55714	-3.22308	0.00126819	0.129689
H2afy	NM_001159513,NM_001159514,NM_001159515,NM_012015	53.44	-1.19719	0.413903	-2.89244	0.00382268	0.213336
Hes1	NM_008235	154.249	-1.10621	0.339041	-3.26275	0.00110335	0.125552
Hmgn2	NM_016957	1509.32	-0.780902	0.293478	-2.66085	0.0077943	0.279338
Hnrnpa1	NM_001039129,NM_010447,NR_104427	3342.38	-0.705475	0.210579	-3.35017	0.000807628	0.107807
Hoxb13	NM_008267	2.92983	-4.19875	1.37052	-3.06363	0.0021867	0.17143
Hsf2	NM_008297	141.17	-1.15036	0.419729	-2.74071	0.00613063	0.263899
Ints9	NM_001253731,NM_153414	105.366	-0.725758	0.274135	-2.64744	0.00811031	0.28612
Ipo8	NM_001081113	39.6811	-1.05605	0.394495	-2.67696	0.00742933	0.276454
Itpr2	NM_010586,NM_019923	8.49398	-2.421	0.854064	-2.83469	0.00458706	0.230005
Kcnv2	NM_183179	6.54637	-3.52947	1.09029	-3.2372	0.00120711	0.129003
Kdm7a	NM_001033430	65.6975	-1.25297	0.323827	-3.86927	0.000109161	0.0405695
Kidins220	NM_001081378	56.8263	-1.22085	0.450666	-2.70899	0.00674877	0.269841
Kif2a	NM_001145779,NM_008442	69.15	-1.26869	0.426969	-2.9714	0.0029645	0.191394
Kmt2a	NM_001081049	10.1982	-2.92042	0.812265	-3.5954	0.000323892	0.0744047
Lmo4	NM_001161769,NM_001161770,NM_010723	17.4564	-1.43807	0.484404	-2.96875	0.00299015	0.191797
Lyrm4	NM_201358	132.721	-1.34886	0.417014	-3.23457	0.00121827	0.129003
Magea3	NM_020017	7.43417	-6.30933	2.37807	-2.65313	0.00797503	0.283372
Map3k1	NM_011945	30.9154	-1.27306	0.428006	-2.97441	0.00293556	0.190773
Mapk1ip1l	NM_178684	323.064	-0.772161	0.287357	-2.68712	0.00720715	0.273513
Marf1	NM_001081154	83.5227	-1.06868	0.388515	-2.75069	0.00594699	0.263029
Med7	NM_001104530,NM_001104556,NM_001104557,NM_025426	174.689	-0.63591	0.240772	-2.64113	0.00826304	0.287402
Meis1	NM_001193271,NM_010789	8.40673	-2.60503	0.872128	-2.98698	0.00281746	0.189259
Mrps14	NM_025474	169.947	-0.66661	0.203021	-3.28345	0.00102546	0.122043
Mrps9	NM_023514	90.7399	-0.679542	0.25106	-2.70669	0.00679581	0.269841
Mterf3	NM_025547	89.7297	-0.68218	0.249498	-2.73422	0.00625288	0.263957
Mtmr2	NM_023858,NR_024025	175.504	-0.735471	0.280993	-2.6174	0.00886031	0.3018
Mylip	NM_153789	5.86814	-2.5541	0.927162	-2.75475	0.00587367	0.262535
Naf1	NM_001163564	23.3963	-2.51253	0.676542	-3.71379	0.00020418	0.0557577
Nmt2	NM_001290368,NM_001290369,NM_001290370,NM_008708	379.546	-0.837563	0.250741	-3.34035	0.00083674	0.108754
Nudt10	NM_001031664	4.14333	-2.75619	1.06446	-2.58927	0.00961791	0.313058
Paip1	NM_001079849,NM_145457	149.745	-1.86587	0.351136	-5.31382	1.07353415141825e-07	0.00106044
Pan3	NM_028291	74.2261	-1.28108	0.33142	-3.86544	0.000110891	0.0405695
Pbrm1	NM_001081251	94.43	-1.09949	0.381253	-2.88388	0.00392813	0.215567
Pcnp	NM_001024622	221.982	-0.934792	0.287088	-3.25611	0.00112948	0.126785
Pdcd4	NM_001168491,NM_001168492,NM_011050	28.5111	-1.80313	0.524356	-3.43875	0.000584405	0.0961501
Pdp2	NM_001024606	997.106	-0.762577	0.293177	-2.60108	0.00929305	0.310124
Pdzd8	NM_001033222	80.0503	-0.986171	0.380204	-2.5938	0.00949224	0.313058
Pfas	NM_001159519	319.8	-1.15407	0.306327	-3.76745	0.000164925	0.0509229
Phactr2	NM_001033257,NM_001195065,NM_001195066,NM_001195096	11.5734	-2.48312	0.85585	-2.90135	0.00371557	0.213336
Phf12	NM_174852	19.5267	-1.44997	0.466097	-3.11087	0.00186534	0.157486
Pibf1	NM_029320	32.0717	-1.29864	0.375076	-3.46234	0.000535502	0.0905933
Picalm	NM_001252520,NM_001252521,NM_001252522,NM_001252523,NM_001252524,NM_146194	70.1075	-0.832309	0.271955	-3.06046	0.00220996	0.17189
Pik3c2b	NM_001099276	11.5997	-2.67018	0.674544	-3.9585	7.54213480331071e-05	0.0387167
Pnisr	NM_025669	89.0737	-0.901225	0.238663	-3.77615	0.000159273	0.0509229
Pnrc2	NM_026383	88.0372	-1.14228	0.402393	-2.83871	0.00452957	0.229053
Ppid	NM_026352	434.13	-0.643697	0.210096	-3.06382	0.00218528	0.17143
Ppp1cb	NM_172707	325.025	-1.07513	0.396305	-2.71289	0.00666986	0.269841
Ppp2r5c	NM_001081457,NM_001081458,NM_001135001,NM_012023	271.419	-0.868359	0.285067	-3.04615	0.00231789	0.176124
Prim2	NM_008922	51.4354	-1.04135	0.381513	-2.72952	0.00634264	0.264493
Prr13	NM_001170911,NM_025385	371.66	-0.756429	0.258946	-2.92119	0.00348698	0.203668
Ptbp2	NM_019550	9.54077	-2.15622	0.790012	-2.72935	0.00634589	0.264493
Pten	NM_008960	236.3	-1.31725	0.399974	-3.29333	0.000990084	0.120741
Ptplad1	NM_021345	116.733	-0.897538	0.329203	-2.72639	0.00640306	0.265754
Purb	NM_011221	103.32	-0.988119	0.314949	-3.13739	0.0017046	0.151344
Qk	NM_001159516,NM_001159517,NM_021881	476.765	-1.17468	0.413602	-2.84012	0.00450966	0.229053
Rad18	NM_001167730,NM_021385	95.8246	-0.670026	0.24311	-2.75606	0.00585021	0.262535
Rbm26	NM_134077	211.228	-1.65037	0.480533	-3.43445	0.00059376	0.0961501
Rbm39	NM_001291114,NM_001291115,NM_133242	420.489	-0.625659	0.156026	-4.00996	6.07300918542205e-05	0.0387167
Rpl10l	NM_001162933	157.943	-0.98278	0.249012	-3.94672	7.922759556047e-05	0.0387167
Rraga	NM_178376	53.7021	-0.684723	0.258582	-2.64799	0.0080973	0.28612
Rrnad1	NM_153562	39.4162	-0.859176	0.329161	-2.6102	0.0090489	0.303481
Rybp	NM_019743	88.0809	-0.873451	0.303987	-2.87332	0.00406183	0.218497
Sec11c	NM_025468	105.899	-0.717477	0.223083	-3.21618	0.00129908	0.130942
Senp6	NM_146003	43.4135	-1.11959	0.41124	-2.72248	0.00647938	0.267796
Set	NM_001204875,NM_023871	6541.29	-0.721473	0.230103	-3.13544	0.00171598	0.151344
Sgpp1	NM_030750	130.878	-1.0063	0.35285	-2.85192	0.00434566	0.224746
Ski	NM_011385	65.4875	-0.913007	0.312719	-2.91957	0.00350512	0.203668
Skil	NM_001039090,NM_001271772,NM_011386	45.5185	-1.48051	0.440511	-3.36089	0.000776919	0.10685
Slc18a2	NM_172523	17.474	-2.33795	0.884835	-2.64225	0.00823573	0.287402
Slc22a20	NM_198650	9.08915	-1.71523	0.650571	-2.63649	0.00837681	0.290337
Slc24a5	NM_175034	147.71	-1.13392	0.420151	-2.69883	0.00695837	0.269841
Slc35g1	NM_175507	97.0405	-1.19831	0.455472	-2.63091	0.00851561	0.294116
Slc39a1	NM_013901	351.22	-1.21312	0.468189	-2.59109	0.00956713	0.313058
Smap2	NM_133716	17.7856	-1.07531	0.416783	-2.58003	0.00987918	0.314795
Spin1	NM_001283028,NM_001283029,NM_001283030,NM_011462,NM_146043	84.2686	-0.707924	0.257546	-2.74873	0.00598258	0.263029
Spry2	NM_011897	154.518	-1.96848	0.427279	-4.60701	4.08508463909707e-06	0.0100881
Supt16	NM_033618	640.737	-1.16484	0.314136	-3.70806	0.000208852	0.0557577
Sycp1	NM_011516	25.983	-1.75653	0.57944	-3.03142	0.00243408	0.178102
Tbck	NM_001163455	134.26	-0.958595	0.225343	-4.25395	2.10035444226444e-05	0.0207473
Tet1	NM_001253857,NM_027384	106.054	-0.847843	0.301751	-2.80974	0.00495813	0.238001
Tmem263	NM_001013028	426.894	-1.33051	0.44503	-2.98971	0.00279239	0.188926
Tmem29	NM_001164683,NM_001164684,NM_001164686	46.137	-1.01957	0.394025	-2.58759	0.00966513	0.313058
Trim24	NM_001272064,NM_001272076,NM_145076	96.6782	-1.10422	0.367889	-3.00151	0.00268641	0.187482
Trmt13	NM_030016	31.3811	-0.950079	0.363197	-2.61588	0.00889979	0.302104
Ttc19	NM_028360,NM_029704	14.4026	-2.53743	0.732648	-3.46336	0.000533466	0.0905933
Twf1	NM_008971	714.721	-1.15792	0.321479	-3.60185	0.000315959	0.0744047
Ube2h	NM_001169576,NM_001169577,NM_009459	349.859	-0.780149	0.270475	-2.88437	0.00392202	0.215567
Ubn2	NM_177185	53.4472	-1.3234	0.414968	-3.18917	0.0014268	0.136834
Ubxn2b	NM_026534	29.357	-1.7329	0.512392	-3.38198	0.000719663	0.104542
Uchl1	NM_011670	18.9074	-1.5775	0.478707	-3.29533	0.000983076	0.120741
Unc50	NM_026123	114.449	-0.906627	0.347009	-2.61269	0.00898336	0.303481
Uso1	NM_019490	37.773	-0.951092	0.355712	-2.67377	0.00750047	0.276454
Usp37	NM_176972	555.67	-0.770366	0.274408	-2.80737	0.00499475	0.238001
Vps13a	NM_173028	33.3928	-2.1995	0.611186	-3.59874	0.000319759	0.0744047
Wdfy1	NM_001111279,NM_027057	128.163	-1.09938	0.272636	-4.03241	5.52075405815373e-05	0.0387167
Wtap	NM_001113532,NM_001113533,NM_175394	5611.54	-1.42552	0.398164	-3.58022	0.0003433	0.0768919
Xaf1	NM_001037713,NM_001291153	56.2996	-0.991542	0.335585	-2.95466	0.0031301	0.196937
Xlr3b	NM_001081643	60.8823	-2.11584	0.653904	-3.2357	0.00121343	0.129003
Ybx3	NM_011733,NM_139117	177.016	-1.12524	0.372092	-3.02409	0.0024938	0.178506
Zbtb10	NM_177660	121.473	-0.939921	0.332256	-2.82891	0.00467074	0.233018
Zc3h13	NM_026083	112.746	-0.636979	0.237935	-2.67711	0.00742606	0.276454
Zcrb1	NM_026025	152.678	-0.97106	0.228113	-4.25692	2.07262374098754e-05	0.0207473
Zfp36l1	NM_007564	5.53525	-3.65538	1.07024	-3.41547	0.000636718	0.0991807
Zfp414	NM_026712,NR_034153	51.8391	-1.23509	0.340118	-3.63134	0.000281951	0.071413
Zfp709	NM_145624	38.8752	-3.04406	0.841404	-3.61783	0.000297085	0.073365
Zfp710	NM_001145999,NM_001146000,NM_175433	43.269	-1.41878	0.540444	-2.62521	0.00865966	0.298049
Zfp943	NM_001025373	34.0141	-1.9395	0.751171	-2.58197	0.00982387	0.314795
Znrf3	NM_001080924,NM_001290501	41.9458	-1.37335	0.321338	-4.27384	1.92134230888153e-05	0.0207473

### Sheet: MorulaFemaleUp
gene	geneID	baseMean	log2FoldChange	lfcSE	stat	pvalue	padj
Abhd6	NM_025341	169.034	0.9591	0.318728	3.00915	0.00261984	0.686708
Aebp2	NM_001005605,NM_009637,NM_178803	215.857	0.602656	0.229697	2.6237	0.0086981	0.922721
Arg1	NM_007482	24.0237	1.48312	0.546148	2.7156	0.00661561	0.879964
Cbl	NM_007619	80.5245	1.10976	0.360953	3.07452	0.00210839	0.637372
Coro1a	NM_001301374,NM_009898	25.4855	1.42029	0.516748	2.74851	0.00598668	0.822865
Csnk1g1	NM_173185	86.415	0.743123	0.26433	2.81134	0.00493354	0.793016
Daam1	NM_001286452,NM_026102,NM_172464	29.6289	1.3221	0.504573	2.62023	0.00878694	0.922721
Ece2	NM_025462,NM_139293,NM_177940,NM_177941,NM_177942	75.0293	0.831926	0.251233	3.31138	0.000928387	0.42609
Eif2ak1	NM_013557	100.849	0.649194	0.224003	2.89815	0.00375375	0.749701
Fam124b	NM_173425	3.84043	4.25591	1.22272	3.4807	0.000500098	0.346156
Foxj3	NM_001290696,NM_172699	56.5065	0.782818	0.300782	2.60261	0.00925179	0.951504
Gm14436	NM_001242943	20.1268	1.50884	0.565119	2.66996	0.00758611	0.897984
Gm16381	NM_001166062,NM_001166062_chr12:87841839_87846716	5.24755	3.19999	1.07415	2.97908	0.00289111	0.686708
Golgb1	NM_030035	67.773	0.775844	0.274258	2.82888	0.00467109	0.793016
Gpc4	NM_008150	95.5137	1.18102	0.442069	2.67157	0.00754966	0.897984
Itgb4	NM_001005608,NM_133663	67.7807	1.56574	0.502286	3.11723	0.0018256	0.614214
Khdc1b	NM_001113187	49.3573	1.52101	0.459751	3.30833	0.000938541	0.42609
Kpna6	NM_008468	208.641	0.72363	0.190783	3.79295	0.000148867	0.212156
Mmp24	NM_010808	8.87605	4.85738	1.57072	3.09245	0.00198513	0.637372
Nrip3	NM_020610	53.028	1.781	0.513257	3.46999	0.000520483	0.346156
Prkcd	NM_011103	36.772	1.5993	0.569518	2.80816	0.0049826	0.793016
Rnf24	NM_178607	70.6346	1.02529	0.396348	2.58684	0.00968594	0.959916
Sesn2	NM_144907	328.07	0.978403	0.228222	4.28707	1.81043e-05	0.0903042
Setdb1	NM_001163641,NM_001163642,NM_018877	129.808	0.669211	0.237443	2.8184	0.00482634	0.793016
Sh2b3	NM_008507	105.515	0.774472	0.270869	2.85921	0.00424696	0.77032
Tsga8	NM_021898	22.9323	1.92683	0.699817	2.75334	0.00589911	0.822865
Wdr44	NM_175180	49.7109	2.1262	0.635519	3.34562	0.000820998	0.42609
Zbtb34	NM_001085507,NM_001276332	32.7798	1.13548	0.384997	2.94932	0.00318472	0.718977

### Sheet: MorulaFemaleDown
gene	geneID	baseMean	log2FoldChange	lfcSE	stat	pvalue	padj
A830080D01Rik	NM_001033472	126.767	-0.883273	0.321586	-2.74662	0.00602136	0.822865
Arf6	NM_007481	64.2357	-0.629656	0.228613	-2.75424	0.00588287	0.822865
Cbx7	NM_144811	52.0696	-0.890112	0.30271	-2.94048	0.00327708	0.718977
Ccsap	NM_028536	3.42286	-4.26416	1.16694	-3.65413	0.00025806	0.286045
Cenph	NM_021886	141.106	-0.612893	0.174027	-3.52184	0.00042857	0.346156
Chpf	NM_001001565,NM_001001566	23.413	-1.22963	0.474023	-2.59403	0.00948579	0.959916
Col7a1	NM_007738	10.3587	-2.44234	0.903681	-2.70266	0.00687864	0.882207
Dtwd1	NM_026981	34.6747	-0.993689	0.348635	-2.85023	0.00436873	0.778258
Enah	NM_001083120,NM_001083121,NM_008680,NM_010135	331.197	-0.757171	0.216092	-3.50393	0.00045845	0.346156
Fam19a5	NM_001252310,NM_134096,NR_045510	6.31231	-3.65404	1.26919	-2.87903	0.00398901	0.750836
Fkbp3	NM_013902	455.699	-0.604353	0.201146	-3.00455	0.00265974	0.686708
Glrb	NM_001281969,NM_010298	8.41622	-2.21687	0.791583	-2.80055	0.00510154	0.793016
Gng5	NM_010318	235.071	-0.766825	0.26462	-2.89783	0.00375752	0.749701
H2-DMa	NM_010386	33.4345	-1.12269	0.423617	-2.65026	0.008043	0.897984
H2afy	NM_001159513,NM_001159514,NM_001159515,NM_012015	42.916	-1.02771	0.377465	-2.72267	0.00647571	0.872996
Hnrnpll	NM_144802	212.563	-0.750902	0.265556	-2.82766	0.00468895	0.793016
Mfn1	NM_024200	426.716	-0.585717	0.185709	-3.15395	0.00161077	0.614214
Mkrn2os	NM_001101431	13.6856	-1.40754	0.540467	-2.60431	0.00920595	0.951504
Mtmr7	NM_001040699	49.6343	-1.09312	0.330534	-3.30713	0.00094257	0.42609
Nhsl1	NM_001163592,NM_173390	5.49138	-2.69651	0.876769	-3.0755	0.00210147	0.637372
Pcyox1l	NM_172832	10.2339	-1.59699	0.59494	-2.68428	0.00726856	0.895199
Pms1	NM_153556	26.8124	-1.22703	0.401702	-3.05458	0.00225374	0.642379
Psme3	NM_011192	252.065	-0.632743	0.200503	-3.15577	0.00160072	0.614214
Rab10	NM_016676	305.723	-0.661946	0.229768	-2.88093	0.00396502	0.750836
Rab13	NM_001293741,NM_026677	5.08053	-2.29085	0.780026	-2.93689	0.00331525	0.718977
Rab24	NM_009000	227.741	-0.774744	0.202453	-3.82678	0.00012983	0.212156
Rbm26	NM_134077	207.185	-0.952361	0.353602	-2.69331	0.00707464	0.882207
Rnf13	NM_001113413,NM_011883	232.833	-0.635446	0.230384	-2.7582	0.00581206	0.822865
Samd4b	NM_175021	38.279	-1.11492	0.281459	-3.96122	7.45672e-05	0.185971
Sap30	NM_021788	171.532	-0.930129	0.243609	-3.81813	0.00013447	0.212156
Sdhd	NM_025848	216.649	-0.581976	0.221843	-2.62337	0.00870657	0.922721
Sfxn1	NM_027324	38.2522	-1.13699	0.362948	-3.13266	0.00173231	0.614214
Slc41a3	NM_001037493,NM_027868	4.78401	-4.42066	1.33483	-3.31177	0.00092709	0.42609
Snx30	NM_172468	66.401	-1.06688	0.313954	-3.39821	0.00067828	0.398031
Sri	NM_001080974,NM_025618	8.01504	-1.99769	0.684997	-2.91635	0.00354155	0.736052
Sycp1	NM_011516	29.6794	-1.32759	0.491344	-2.70195	0.00689335	0.882207
Tamm41	NM_026894	48.5638	-0.830789	0.298856	-2.7799	0.00543758	0.809632
Tpgs2	NM_001004361,NM_001142697,NM_001142698	11.5915	-1.61094	0.59654	-2.70047	0.00692422	0.882207
Tspyl2	NM_029836	6.11775	-2.37944	0.783961	-3.03515	0.00240414	0.666215
Ubfd1	NM_138589	493.381	-0.898472	0.220703	-4.07096	4.68194e-05	0.15569
Ybx1	NM_011732	2485.32	-0.783119	0.240358	-3.25813	0.0011215	0.46617
Ythdc2	NM_001163013	17.2345	-1.12589	0.367921	-3.06015	0.00221224	0.642379
Zfp120	NM_023266,NM_181266	32.9659	-1.27165	0.462884	-2.74724	0.0060099	0.822865
Zfp513	NM_001177901,NM_175311	7.22051	-2.30655	0.628109	-3.67221	0.00024047	0.286045
Zfp707	NM_001081065	83.56	-0.700752	0.243972	-2.87227	0.00407537	0.752887
Zfp808	NM_001039239	99.4875	-1.63532	0.379227	-4.31225	1.61599e-05	0.0903042
Zfp825	NM_146231	141.189	-0.754777	0.269907	-2.79643	0.005167	0.793016
Zfp934	NM_001162911,NM_175252	71.9565	-1.22866	0.466871	-2.63169	0.00849614	0.921277
Zfp958	NM_145591	233.979	-0.807189	0.270044	-2.9891	0.00279797	0.686708
